# Host Cell Wall Polysaccharides Modulate Nanosynbacteria Recognition and Attachment

**DOI:** 10.64898/2026.10.06.756255

**Authors:** Alex S. Grossman, João Gabriel S. Souza, Lei Lei, Kamilla Anochshenko, Mengying Xia, Yaxi Wang, Jean-Lou Reyre, Elisabeth C. Lowe, Xuesong He, Patrick J. Moynihan, Joseph D. Mougous, Batbileg Bor

## Abstract

Ultrasmall episymbiotic bacteria grow on the surface of their obligate bacterial hosts.

These episymbionts have a restricted host range and likely rely on host-derived receptor molecules to identify and associate with cognate hosts. Nanosynbacteria from the oral microbiome, like *Nanosynbacter lyticus*, utilize a pair of distinct type 4 pili (T4P) for host surface interactions, T4P-1 and T4P-2. In this study we identify the adhesin components of both T4P, demonstrate that these adhesins localize to the cell wall of the cognate host Actinobacterium *Schaalia odontolytica*, and demonstrate that each adhesin binds distinct components of the host cell wall. The adhesin from the motility driving T4P-1, termed PilX1, showed a wide range of affinities in microarray screening and bound peptidoglycan directly, but could not bind purified cell wall polysaccharides (CWPS) from host surfaces. Conversely, the adhesin from T4P-2, termed PilX2, bound host-derived CWPS and preferentially bound episymbiont-naïve hosts over episymbiont-exposed hosts. Within the bacterial host we identified two CWPS biosynthesis pathways that altered adhesin binding and episymbiont susceptibility.

Disruption of a rhamnose-CWPS pathway left hosts susceptible to episymbiont binding and disruption of a fucose remodeling pathway made hosts more resistant to episymbiont binding. Analyzing polysaccharide compositions revealed multiple CWPS, potentially including a rhamnose- and mannose-rich rhamnomannan. Consistent with this finding, exogenously added rhamnose and mannose were able to block binding by *N. lyticus*, supporting a role for these sugars in episymbiont defense. Our study reveals that Nanosynbacteria rely on the complex sugars that coat their host bacteria for recognition and attachment.

**Importance:** Minisyncoccota is a diverse phylum of ultrasmall bacteria that live in many environments, including the human microbiome, but remain understudied because they can only grow on the surface of specific prokaryotic hosts. This lifestyle is called episymbiosis and little is known about how episymbionts recognize and attach to their specific hosts. We found that *Nanosynbacter lyticus*, a model Minisyncoccota episymbiont, uses a pair of pilus associated proteins to mediate recognition and adhesion to molecules within hosts’ cell walls, including surface polysaccharides. Examining cell wall polysaccharide biosynthesis within the host revealed that changes in polysaccharide composition can increase or decrease susceptibility to episymbionts. These findings reveal distinct but overlapping adhesion roles for the two type 4 pili produced by *N. lyticus*, while also highlighting an important role for host surface sugars in influencing host-episymbiont compatibility.
