## Supplemental table 1: DALI structural similarity analysis results for "Host Cell Wall Polysaccharides Modulate Nanosynbacteria Recognition and Attachment"

### Sheet: Supplemental table 1
Supplemental table 1: DALI structural similarity search outputs								Holm L, Laiho A, Toronen P, Salgado M (2023) DALI shines a light on remote homologs: one hundred discoveries. Protein Science 23, e4519
	PilX1 Jelly-roll like domain DALI									PilX2 Beta-propeller domain DALI
	Z-ranking	Chain	Z-score	rmsd	lali	nres	%id	PDB		Z-ranking	Chain2	Z-score	rmsd	lali	nres	%id	PDB
	106	5cdd-B	4.2	3.2	90	301	14	MOLECULE STRUCTURAL POLYPROTEIN VP1;		4	1jtd-B	26.5	1.8	242	273	27	MOLECULE TEM-1 BETA-LACTAMASE;		Green = Glycan/sugar related function
	105	8xcg-J	4.2	3.4	98	598	5	MOLECULE TAIL TIP PROTEIN M;		1	5xgs-A	41	2.3	345	398	21	MOLECULE RCC1-LIKE G EXCHANGING FACTOR-LIKE PROTEIN;		Yellow = T4P pilin
	104	7t6a-A	4.2	3	85	185	7	MOLECULE AVR1 (SIX4) AVIRULENCE PROTEIN 1;		2	5t94-A	34.4	2.3	342	454	23	MOLECULE GUANINE NUCLEOTIDE EXCHANGE FACTOR SRM1;
	103	3acf-A	4.2	2.7	91	193	8	MOLECULE BETA-1 4-ENDOGLUCANASE;		5	7a0k-A	23.5	2.5	249	369	19	MOLECULE PREDICTED PROTEIN;
	102	5kle-A	4.2	2.4	73	95	10	MOLECULE CARBOHYDRATE BINDING MODULE E1;		3	4d4o-A	30.7	2.6	301	414	18	MOLECULE PROTEIN ATS1
	101	1nc7-D	4.2	2.8	81	117	10	MOLECULE HYPOTHETICAL PROTEIN TM1070;		350	7xfp-A	4.4	2.8	89	94	8	MOLECULE ICEA2 PROTEIN;
	100	6shl-C	4.2	2.8	90	261	9	MOLECULE VP1;		322	6f37-A	5.6	3	76	113	12	MOLECULE NANO3 FUCOSE-BINDING LECTIN PROTEIN;
	118	5awo-A	4.1	3.6	94	596	7	MOLECULE ISOMALTODEXTRANASE;		6	6gxs-B	19.3	3.2	263	363	10	MOLECULE CV39L LECTIN;
	117	1nlq-E	4.1	3	82	98	9	MOLECULE NUCLEOPLASMIN-LIKE PROTEIN;		307	4l1n-A	6.2	3.2	101	161	10	MOLECULE CONSERVED LIPOPROTEIN PUTATIVE;
	116	1us2-A	4.1	3.8	96	507	4	MOLECULE ENDO-BETA-1 4-XYLANASE;		13	4hxg-F	16.2	3.3	247	614	10	MOLECULE PUTATIVE UNCHARACTERIZED PROTEIN PH0594;
	115	8des-A	4.1	3.9	105	475	8	MOLECULE MAJOR CAPSID PROTEIN;		178	7mhu-A	10.3	3.3	197	374	8	MOLECULE EXO-ALPHA-SIALIDASE;
	114	6scl-C	4.1	3.1	88	146	9	MOLECULE COAT PROTEIN;		221	7fh6-A	8.9	3.3	233	653	6	MOLECULE CYLK;
	113	5w6h-A	4.1	3.2	92	697	4	MOLECULE TAILSPIKE PROTEIN 4;		330	2m3x-A	5.2	3.3	71	147	13	MOLECULE PH1500;
	112	6jja-A	4.1	2.8	90	154	14	MOLECULE NUCLEOCAPSID PROTEIN CP17;		358	8w20-C	4	3.3	127	405	9	MOLECULE SECRETED PROTEIN;
	111	4k6b-B	4.1	3.4	90	157	10	MOLECULE HS1 KNOB DOMAIN;		7	5c9p-A	17.2	3.4	248	354	7	MOLECULE PLL LECTIN;
	110	7chk-A	4.1	3	87	166	8	MOLECULE VP20 PROTEIN;		8	3o4j-C	17.2	3.4	246	579	7	MOLECULE ACYLAMINO-ACID-RELEASING ENZYME;
	109	4uap-A	4.1	3.2	88	150	5	MOLECULE GLYCOSYL HYDROLASE FAMILY 31/FIBRONECTIN TYPE II		25	8bd7-S	14.4	3.6	233	1104	9	MOLECULE IFT88;
	108	5a33-A	4.1	3.5	99	196	10	MOLECULE RNA2 POLYPROTEIN;		52	3eu7-A	13.5	3.6	225	313	7	MOLECULE PARTNER AND LOCALIZER OF BRCA2;
	107	2qjv-A	4.1	3.4	82	263	6	MOLECULE UNCHARACTERIZED IOLB-LIKE PROTEIN;		59	4v0n-D	13.4	3.6	222	304	14	MOLECULE BARDET-BIEDL SYNDROME 1 PROTEIN;
	129	8xmz-A	4.0	3.6	88	137	7	MOLECULE T9SS C-TERMINAL TARGET DOMAIN-CONTAINING PROTEIN;		115	3c5m-B	11.9	3.6	241	378	8	MOLECULE OLIGOGALACTURONATE LYASE;
	128	8ke9-A	4.0	3.2	84	218	12	MOLECULE TAIL FIBER PROTEIN;		138	6nd4-I	11.5	3.6	213	487	0	MOLECULE ETS RRNA;
	127	7m14-F	4.0	2.9	80	174	6	MOLECULE THYMIDINE DIPHOSPHO-4-KETO-RHAMNOSE 3 5-EPIMERASE		156	5w5y-O	10.9	3.6	214	640	10	MOLECULE DNA-DIRECTED RNA POLYMERASE I SUBUNIT RPA190;
	126	1l7l-A	4.0	3.2	80	121	10	MOLECULE PA-I GALACTOPHILIC LECTIN;		162	7esn-A	10.6	3.6	238	435	8	MOLECULE L-RHAMNOSE-ALPHA-1 4-D-GLUCURONATE LYASE;
	125	6fhj-A	4.0	2.9	90	979	7	MOLECULE PROTEIN PROTEIN;		171	1sqj-B	10.4	3.6	249	771	10	MOLECULE OLIGOXYLOGLUCAN REDUCING-END-SPECIFIC
	124	4pxq-A	4.0	3.4	89	516	10	MOLECULE D-GLUCURONYL C5 EPIMERASE B;		286	7qzq-A	6.9	3.6	194	344	7	MOLECULE KELCH REPEAT AND BTB DOMAIN-CONTAINING PROTEIN 12
	123	1a6c-A	4.0	2.9	92	513	2	MOLECULE TOBACCO RINGSPOT VIRUS CAPSID PROTEIN;		340	7svm-A	4.7	3.6	196	852	7	MOLECULE DIPEPTIDYL PEPTIDASE 8;
	122	8env-e	4.0	3.2	95	500	6	MOLECULE SHEATH PROTEIN GP31;		345	5c2m-A	4.6	3.6	148	237	9	MOLECULE PREDICTED PROTEIN;
	121	6oyc-C	4.0	2.8	81	310	6	MOLECULE GLYCOSYLATION ASSOCIATE PROTEIN 1;		10	8ewi-A	16.9	3.7	266	1775	15	MOLECULE E3 UBIQUITIN-PROTEIN LIGASE UBR5;
	120	5v9t-B	4.0	3.5	90	593	6	MOLECULE LYSINE-SPECIFIC DEMETHYLASE 5A;		12	3azo-A	16.3	3.7	253	661	5	MOLECULE AMINOPEPTIDASE;
	119	5j98-C	4.0	3	90	417	8	MOLECULE VP1;		21	8qca-C	14.7	3.7	235	384	8	MOLECULE ANTIVIRAL HELICASE SKI2;
	142	3jb4-C	3.9	2.5	88	241	8	MOLECULE VP1;		37	6kyb-B	13.9	3.7	245	330	8	MOLECULE AUTOPHAGY-RELATED PROTEIN 18;
	141	4l92-B	3.9	4.9	100	391	11	MOLECULE RECEPTOR BINDING PROTEIN;		42	8kb8-A	13.7	3.7	231	338	10	MOLECULE WD REPEAT-CONTAINING PROTEIN 91;
	140	7fe0-A	3.9	3	100	189	2	MOLECULE AVMM;		58	2j04-A	13.4	3.7	236	587	7	MOLECULE HYPOTHETICAL PROTEIN YPL007C;
	139	4uoj-A	3.9	2.5	78	917	6	MOLECULE BETA-MANNOSIDASE GH2;		87	6nd4-R	12.5	3.7	229	725	0	MOLECULE ETS RRNA;
	138	8bv0-B	3.9	3.6	97	206	6	MOLECULE NRC1;		116	7nsb-7	11.9	3.7	215	531	7	MOLECULE VACUOLAR IMPORT AND DEGRADATION PROTEIN 30;
	137	4jdm-C	3.9	3.3	93	269	9	MOLECULE VIRULENCE PLASMID PROTEIN PGP3-D;		131	1rwi-A	11.6	3.7	202	256	9	MOLECULE SERINE/THREONINE-PROTEIN KINASE PKND;
	136	7sg7-S	3.9	3.6	92	471	11	MOLECULE GENE 14 PROTEIN;		149	6v4n-M	11.1	3.7	228	391	5	MOLECULE NEURAMINIDASE;
	135	5m21-C	3.9	3.3	84	167	10	MOLECULE HYDROQUINONE DIOXYGENASE SMALL SUBUNIT;		186	1sli-A	9.9	3.7	207	679	8	MOLECULE INTRAMOLECULAR TRANS-SIALIDASE;
	134	4qpw-A	3.9	2.9	83	142	6	MOLECULE GLYCOSYL HYDROLASE FAMILY 10;		195	5hrm-B	9.6	3.7	231	495	6	MOLECULE HALOALKYLPHOSPHORUS HYDROLASE;
	133	7t69-A	3.9	3.5	81	209	4	MOLECULE AVR3 (SIX1) SECRETED IN XYLEM 1;		198	8eec-A	9.4	3.7	210	317	8	MOLECULE ISOFORM 2 OF MITOGEN-ACTIVATED PROTEIN KINASE KIN
	132	5j4g-A	3.9	2.9	69	99	9	MOLECULE UNCHARACTERIZED PROTEIN;		210	8suc-A	9.2	3.7	194	282	10	MOLECULE NHL (RING FINGER B-BOX COILED COIL) DOMAIN CONTAI
	131	6eon-A	3.9	2.6	80	754	13	MOLECULE BETA-GALACTOSIDASE;		232	8jxe-A	8.7	3.7	191	1469	5	MOLECULE LDL RECEPTOR RELATED PROTEIN 2;
	130	6f2s-H	3.9	4.4	105	218	10	MOLECULE CAPSID PROTEIN;		254	7zu0-C	8	3.7	201	842	3	MOLECULE E3 UBIQUITIN-PROTEIN LIGASE PEP5;
	160	5gka-B	3.8	3.6	94	333	10	MOLECULE CAPSID PROTEIN VP1;		272	2uvk-B	7.3	3.7	196	349	4	MOLECULE YJHT;
	159	8okh-A	3.8	3.2	90	166	9	MOLECULE DUF2807 DOMAIN-CONTAINING PROTEIN;		39	8hmc-B	13.8	3.8	234	1195	9	MOLECULE INTRAFLAGELLAR TRANSPORT PROTEIN 122 HOMOLOG;
	158	4qpg-B	3.8	3.2	90	204	11	MOLECULE CAPSID PROTEIN VP1;		40	7a5p-z	13.8	3.8	226	460	12	MOLECULE U2 SNRNA;
	157	1k42-A	3.8	3	87	168	6	MOLECULE XYLANASE;		43	7q4p-C	13.7	3.8	245	878	5	MOLECULE SPLICING FACTOR 3A SUBUNIT 2;
	156	4ba6-A	3.8	3.3	87	128	13	MOLECULE ENDOGLUCANASE CEL5A;		91	8siu-A	12.4	3.8	222	368	9	MOLECULE LEUCINE-RICH REPEAT AND WD REPEAT-CONTAINING PROT
	155	3h50-A	3.8	3.4	77	114	9	MOLECULE TETRACENOMYCIN POLYKETIDE SYNTHESIS PROTEIN;		103	6zrd-A	12.2	3.8	217	411	9	MOLECULE HISTONE-BINDING PROTEIN RBBP4;
	154	4lo4-B	3.8	3.7	87	421	11	MOLECULE HA-70;		117	6nd4-W	11.9	3.8	221	385	11	MOLECULE ETS RRNA;
	153	1fmd-2	3.8	3.1	88	218	11	MOLECULE FOOT-AND-MOUTH DISEASE VIRUS (SUBUNIT VP1);		152	5ogs-A	11	3.8	208	403	9	MOLECULE WD REPEAT AND HMG-BOX DNA-BINDING PROTEIN 1;
	152	6e57-A	3.8	3.4	84	399	11	MOLECULE SURFACE GLYCAN BINDING PROTEIN B;		168	6ck1-A	10.5	3.8	224	375	7	MOLECULE A1B2F4 PROTEIN;
	151	7zyb-A	3.8	3	73	112	11	MOLECULE CUPIN;		172	2ojh-A	10.4	3.8	190	277	6	MOLECULE UNCHARACTERIZED PROTEIN ATU1656/AGR_C_3050;
	150	2gh8-A	3.8	3	87	544	13	MOLECULE CAPSID PROTEIN;		174	2hqs-A	10.3	3.8	207	412	8	MOLECULE PROTEIN TOLB;
	149	4bq4-A	3.8	3	89	750	9	MOLECULE B-AGARASE;		177	4fhn-B	10.3	3.8	214	1022	5	MOLECULE NUCLEOPORIN NUP37;
	148	3km5-A	3.8	3.4	89	178	6	MOLECULE LYSINE SPECIFIC CYSTEINE PROTEASE;		193	2ags-A	9.7	3.8	212	634	4	MOLECULE SIALIDASE;
	147	7l2z-F	3.8	4.3	91	664	14	MOLECULE CYCLIC DI-GMP-BINDING PROTEIN;		262	5txc-A	7.7	3.8	185	653	8	MOLECULE ATXE2;
	146	6j2z-B	3.8	3.5	85	97	8	MOLECULE PEPTIDYL-PROLYL CIS-TRANS ISOMERASE FKBP53;		287	7ty0-C	6.9	3.8	197	488	4	MOLECULE GLYCOPROTEIN G;
	145	5ak1-A	3.8	2.6	89	842	4	MOLECULE CARBOHYDRATE BINDING FAMILY 6;		290	4asc-A	6.8	3.8	186	308	4	MOLECULE KELCH REPEAT AND BTB DOMAIN-CONTAINING PROTEIN 5;
	144	6vzy-A	3.8	3.4	77	464	6	MOLECULE CUPIN DOMAIN-CONTAINING DIIRON PROTEIN;		295	6jq9-B	6.7	3.8	197	483	9	MOLECULE SHORT ULVAN LYASE;
	143	4aqs-A	3.8	3.3	93	453	11	MOLECULE LAMININ SUBUNIT BETA-1;		11	8c06-A	16.3	3.9	264	925	14	MOLECULE E3 UBIQUITIN-PROTEIN LIGASE UBR5;
	173	6mkb-B	3.7	3.7	95	165	7	MOLECULE TUMOR NECROSIS FACTOR LIGAND SUPERFAMILY MEMBER 9		16	2z2o-C	15.4	3.9	240	299	8	MOLECULE VIRGINIAMYCIN B LYASE;
	172	4nwv-A	3.7	2.9	85	355	14	MOLECULE CAPSID PROTEIN;		17	3b7f-A	15.3	3.9	255	368	11	MOLECULE GLYCOSYL HYDROLASE
	171	3j4u-H	3.7	3	82	140	10	MOLECULE MAJOR CAPSID PROTEIN;		20	5l8s-A	14.7	3.9	255	604	6	MOLECULE AMINO ACYL PEPTIDASE;
	170	1auy-B	3.7	3.2	93	189	10	MOLECULE TURNIP YELLOW MOSAIC VIRUS;		22	6chg-D	14.6	3.9	247	408	11	MOLECULE KLLA0E24487P;
	169	5aot-A	3.7	3.4	82	102	6	MOLECULE CARBOHYDRATE BINDING MODULE;		32	8tar-R	14	3.9	236	440	8	MOLECULE ANAPHASE-PROMOTING COMPLEX SUBUNIT 1;
	168	5mv6-C	3.7	3.3	94	371	6	MOLECULE VP1;		36	3zwl-D	13.9	3.9	234	352	9	MOLECULE EUKARYOTIC TRANSLATION INITIATION FACTOR 3 SUBUNI
	167	6iic-C	3.7	3.1	95	253	6	MOLECULE VP1 OF MUD CRAB DICISTROVIRUS;		41	3mmy-C	13.7	3.9	234	355	12	MOLECULE MRNA EXPORT FACTOR;
	166	5mm2-A	3.7	3.2	99	364	10	MOLECULE CAPSID PROTEIN VP4C;		50	8z9m-D	13.5	3.9	244	1064	9	MOLECULE PROTEIN FAM91A1;
	165	8ch4-D	3.7	3.3	66	183	6	MOLECULE 5-NITROSALICYLIC ACID 1 2-DIOXYGENASE;		60	7qe7-I	13.4	3.9	241	742	8	MOLECULE ANAPHASE-PROMOTING COMPLEX SUBUNIT 10;
	164	3gne-A	3.7	3.9	115	243	7	MOLECULE VAL-1;		62	6cvz-A	13.1	3.9	226	337	14	MOLECULE E3 UBIQUITIN-PROTEIN LIGASE RFWD3;
	163	7uln-A	3.7	4	89	236	7	MOLECULE MINOR CAPSID PROTEIN P3-RTD;		65	3u4y-A	13.1	3.9	230	319	8	MOLECULE UNCHARACTERIZED PROTEIN;
	162	1bmv-2	3.7	3.6	93	374	6	MOLECULE RNA (5'-R(*GP*GP*UP*CP*AP*AP*AP*AP*UP*GP*C)-3');		74	7zty-A	12.8	3.9	231	345	7	MOLECULE CNH DOMAIN-CONTAINING PROTEIN;
	161	7opx-A	3.7	3.1	89	297	15	MOLECULE CAPSID PROTEIN VP1;		78	1mg2-A	12.8	3.9	248	382	9	MOLECULE METHYLAMINE DEHYDROGENASE
	179	4gwm-A	3.6	3.8	95	561	7	MOLECULE MEPRIN A SUBUNIT BETA;		88	6r5k-A	12.4	3.9	238	1040	6	MOLECULE PAN2-PAN3 DEADENYLATION COMPLEX CATALYTIC SUBUNIT
	178	4dzg-A	3.6	3.4	86	114	7	MOLECULE PLIG;		95	6id0-W	12.4	3.9	224	509	9	MOLECULE PRE-MRNA-PROCESSING-SPLICING FACTOR 8;
	177	3iii-A	3.6	4.1	112	556	4	MOLECULE COCE/NOND FAMILY HYDROLASE;		111	4gq2-P	12.1	3.9	226	371	8	MOLECULE NUCLEOPORIN NUP120;
	176	5cu1-A	3.6	3.4	74	197	3	MOLECULE DMSP LYASE;		112	3s25-A	12	3.9	229	295	8	MOLECULE HYPOTHETICAL 7-BLADED BETA-PROPELLER-LIKE PROTEIN
	175	5j98-B	3.6	3.4	97	260	7	MOLECULE VP1;		122	5fzp-A	11.8	3.9	229	344	10	MOLECULE DISPASE AUTOLYSIS-INDUCING PROTEIN;
	174	3nng-A	3.6	3.2	99	153	3	MOLECULE UNCHARACTERIZED PROTEIN;		133	8cli-B	11.5	3.9	251	689	11	MOLECULE GENERAL TRANSCRIPTION FACTOR 3C POLYPEPTIDE 1;
	190	2wzr-3	3.5	3.5	93	221	11	MOLECULE POLYPROTEIN;		153	8f5o-C	11	3.9	217	1179	8	MOLECULE INTRAFLAGELLAR TRANSPORT PROTEIN 122B PUTATIVE;
	189	3j40-H	3.5	3.5	87	111	8	MOLECULE GP10;		176	4irt-A	10.3	3.9	236	398	6	MOLECULE UNCHARACTERIZED PROTEIN;
	188	1bjq-B	3.5	3.9	109	253	8	MOLECULE LECTIN;		187	6qzh-A	9.8	3.9	212	744	7	MOLECULE HUMAN CHEMOKINE RECEPTOR 7;
	187	1qxp-B	3.5	3.8	96	788	4	MOLECULE MU-LIKE CALPAIN;		189	2oit-A	9.8	3.9	212	434	8	MOLECULE NUCLEOPORIN 214KDA;
	186	5k31-A	3.5	3.6	87	241	7	MOLECULE COLLAGEN ALPHA-1(I) CHAIN;		225	8asw-A	8.8	3.9	213	1255	5	MOLECULE ELONGATOR COMPLEX PROTEIN 1;
	185	7vz3-B	3.5	3.3	98	754	10	MOLECULE DEPOLYMERASE;		231	6crd-A	8.7	3.9	211	438	7	MOLECULE TETRABRACHION NEURAMINIDASE;
	184	7eel-H	3.5	3.6	86	140	13	MOLECULE MAJOR CAPSID PROTEINS;		240	8h36-A	8.4	3.9	206	567	7	MOLECULE E3 UBIQUITIN-PROTEIN LIGASE RBX1;
	183	9cvg-C	3.5	3	93	527	9	MOLECULE CAPSID PROTEIN;		242	4fvk-A	8.4	3.9	200	367	5	MOLECULE NEURAMINIDASE;
	182	4wm7-C	3.5	2.9	89	247	9	MOLECULE VP1;		246	8wkl-G	8.2	3.9	180	307	9	MOLECULE STRICTOSIDINE SYNTHASE;
	181	7f59-E	3.5	3.2	87	309	10	MOLECULE GLUTAMATE RECEPTOR IONOTROPIC KAINATE 2;		252	7z6e-C	8	3.9	210	534	10	MOLECULE SERINE/THREONINE-PROTEIN KINASE MRCK-1;
	180	3bb6-C	3.5	3.2	79	113	4	MOLECULE UNCHARACTERIZED PROTEIN YEAR;		259	3s9j-A	7.8	3.9	204	362	6	MOLECULE MEMBER OF DUF4221 FAMILY;
	198	5fwv-A	3.4	3.6	84	294	11	MOLECULE KREMEN PROTEIN 1;		263	2p9w-A	7.7	3.9	204	333	7	MOLECULE MAL S 1 ALLERGENIC PROTEIN;
	197	1cd3-F	3.4	3.6	106	426	9	MOLECULE PROTEIN (SCAFFOLDING PROTEIN GPD);		267	3dr2-A	7.6	3.9	176	299	7	MOLECULE EXPORTED GLUCONOLACTONASE;
	196	7ji1-A	3.4	3.3	88	119	9	MOLECULE ADP-RIBOSYL CYCLASE / CYCLIC ADP-RIBOSE HYDROLASE		291	7qe7-A	6.8	3.9	194	1648	5	MOLECULE ANAPHASE-PROMOTING COMPLEX SUBUNIT 10;
	195	3rj2-X	3.4	3	72	133	10	MOLECULE PUTATIVE UNCHARACTERIZED PROTEIN;		309	8vwp-A	6.1	3.9	196	502	8	MOLECULE LANGYA VIRUS ATTACHMENT (G) PROTEIN;
	194	4zzf-A	3.4	2.8	74	146	11	MOLECULE FLAGELLAR BASAL BODY ROD MODIFICATION PROTEIN;		23	8eg0-B	14.6	4	241	353	11	MOLECULE TRNA (GUANINE-N(7)-)-METHYLTRANSFERASE NON-CATALY
	193	9cmi-B	3.4	3.5	86	288	10	MOLECULE CLAUDIN-4;		24	1nr0-A	14.6	4	251	610	8	MOLECULE ACTIN INTERACTING PROTEIN 1;
	192	2zzq-A	3.4	3.6	94	483	6	MOLECULE PROTEIN ORF3 CAPSID PROTEIN;		27	6nd4-U	14.4	4	236	407	9	MOLECULE ETS RRNA;
	191	5ibv-A	3.4	3.3	90	324	6	MOLECULE CAPSID POLYPROTEIN VP90;		28	5gva-A	14.3	4	236	305	6	MOLECULE WD REPEAT AND HMG-BOX DNA-BINDING PROTEIN 1;
	206	3afk-A	3.3	3.9	100	168	5	MOLECULE ANTI-TUMOR LECTIN;		30	8bbg-B	14.2	4	226	1426	7	MOLECULE WD REPEAT-CONTAINING PROTEIN 19;
	205	4y6t-E	3.3	2.9	78	148	8	MOLECULE COAT PROTEIN;		33	6nd4-T	14	4	245	812	9	MOLECULE ETS RRNA;
	204	6h2b-C	3.3	2.9	85	340	9	MOLECULE CAPSID PROTEIN;		44	7klj-A	13.7	4	233	324	8	MOLECULE ISOFORM 2 OF KINESIN-LIKE PROTEIN KIF21A;
	203	5mm2-C	3.3	3.1	84	249	8	MOLECULE CAPSID PROTEIN VP4C;		45	4j0x-B	13.6	4	232	366	11	MOLECULE RIBOSOMAL RNA-PROCESSING PROTEIN 9;
	202	8zkk-O	3.3	3.2	86	521	9	MOLECULE NOZZLE GP16;		54	5o9z-L	13.4	4	234	459	11	MOLECULE PRE-MRNA-PROCESSING-SPLICING FACTOR 8;
	201	3wvj-B	3.3	3.6	102	220	4	MOLECULE BETA-GLUCANASE;		56	5tf2-A	13.4	4	231	338	10	MOLECULE PROLACTIN REGULATORY ELEMENT-BINDING PROTEIN;
	200	1wky-A	3.3	3.3	83	446	10	MOLECULE ENDO-BETA-1 4-MANNANASE;		63	8q7n-F	13.1	4	233	431	10	MOLECULE U5 SNRNA;
	199	2wfk-A	3.3	4.3	109	255	6	MOLECULE LIPL32;		76	6nd4-S	12.8	4	242	481	7	MOLECULE ETS RRNA;
	214	2re9-A	3.2	3.9	89	164	7	MOLECULE TNF SUPERFAMILY LIGAND TL1A;		80	1fwx-A	12.7	4	237	591	8	MOLECULE NITROUS OXIDE REDUCTASE;
	213	1js9-C	3.2	3	85	189	7	MOLECULE COAT PROTEIN;		81	5c9z-B	12.7	4	224	313	10	MOLECULE PROTEIN ARGININE N-METHYLTRANSFERASE 5;
	212	2wq4-A	3.2	4	89	134	7	MOLECULE LECTIN;		84	8adl-A	12.5	4	233	633	10	MOLECULE MTC5 ISOFORM 1;
	211	7vqo-A	3.2	3	84	1180	7	MOLECULE AMS1 NBR1 AND MALE FUSION PROTEIN;		86	7zgr-D	12.5	4	240	395	9	MOLECULE PROTEIN CFT1;
	210	7be9-A	3.2	3.3	86	188	13	MOLECULE STRUCTURAL POLYPROTEIN;		89	8kbx-A	12.4	4	221	360	7	MOLECULE WD REPEAT DOMAIN PHOSPHOINOSITIDE-INTERACTING PRO
	209	2xom-A	3.2	3.1	88	145	5	MOLECULE ARABINOGALACTAN ENDO-1 4-BETA-GALACTOSIDASE;		94	4a11-B	12.4	4	230	365	9	MOLECULE DNA DAMAGE-BINDING PROTEIN 1;
	208	4qhz-C	3.2	3.6	94	240	12	MOLECULE PUTATIVE GLYCOSYL HYDROLASE;		120	2oaj-A	11.8	4	247	875	9	MOLECULE PROTEIN SNI1;
	207	2r6q-A	3.2	3.9	80	138	11	MOLECULE BCLA PROTEIN;		123	7emf-P	11.7	4	239	766	9	MOLECULE MEDIATOR OF RNA POLYMERASE II TRANSCRIPTION SUBUN
	218	7chk-C	3.1	3.3	88	215	7	MOLECULE VP20 PROTEIN;		124	6xt9-A	11.7	4	225	567	8	MOLECULE BARDET-BIEDL SYNDROME 1 PROTEIN;
	217	4qxl-A	3.1	3.1	77	115	14	MOLECULE FLAGELLAR PROTEIN FLHE;		144	8bda-I	11.2	4	211	1367	5	MOLECULE INTRAFLAGELLAR TRANSPORT PROTEIN 121;
	216	8qx6-A	3.1	3.8	94	165	7	MOLECULE PKD DOMAIN-CONTAINING PROTEIN;		145	7kyx-A	11.2	4	223	397	8	MOLECULE CORONIN-6;
	215	6e3f-A	3.1	3.4	92	497	7	MOLECULE PROBABLE CELL-SURFACE ANTIGEN I/II;		157	8hpo-K	10.9	4	224	413	10	MOLECULE TRANSCRIPTIONAL REGULATORY PROTEIN UME1;
	225	2tbv-C	3.0	3	84	320	5	MOLECULE TOMATO BUSHY STUNT VIRUS;		167	1eut-A	10.5	4	212	601	7	MOLECULE SIALIDASE;
	224	3urf-A	3.0	4.1	98	156	10	MOLECULE TUMOR NECROSIS FACTOR LIGAND SUPERFAMILY MEMBER 1		179	8r54-A	10.2	4	216	1982	13	MOLECULE TENEURIN-3;
	223	2zah-C	3.0	3	86	331	3	MOLECULE COAT PROTEIN;		192	3h6j-A	9.7	4	191	438	9	MOLECULE NEURAMINIDASE;
	222	5eiy-B	3.0	3.8	88	658	6	MOLECULE PUTATIVE CELLULOSE SYNTHASE;		202	8gex-A	9.3	4	228	411	7	MOLECULE DUF4374 DOMAIN-CONTAINING PROTEIN;
	221	7z8b-C	3.0	3.4	81	1224	4	MOLECULE CULLIN-7;		203	7z8b-F	9.3	4	221	457	8	MOLECULE CULLIN-7;
	220	4ycg-B	3.0	3.1	85	198	7	MOLECULE BONE MORPHOGENETIC PROTEIN 9 GROWTH FACTOR DOMAIN		215	6xt9-I	9.1	4	227	767	8	MOLECULE BARDET-BIEDL SYNDROME 1 PROTEIN;
	219	5a8s-A	3.0	3.6	85	253	8	MOLECULE POLYHEDRIN;		217	7djl-A	9	4	206	473	9	MOLECULE PROTEIN SUPPRESSOR OF QUENCHING 1 CHLOROPLASTIC;
	231	6shl-A	2.9	3.5	90	267	7	MOLECULE VP1;		223	6nd4-O	8.8	4	245	832	11	MOLECULE ETS RRNA;
	230	6nff-A	2.9	3.8	101	794	6	MOLECULE XAA-PRO DIPEPTIDYL-PEPTIDASE;		227	8adl-J	8.8	4	201	801	11	MOLECULE MTC5 ISOFORM 1;
	229	1x33-C	2.9	3.6	89	225	6	MOLECULE COAT PROTEIN;		237	8tl6-B	8.6	4	189	353	11	MOLECULE DNA DAMAGE-BINDING PROTEIN 1;
	228	7xtn-A	2.9	3.3	85	156	13	MOLECULE ALPHA-1 3-MANNOSYL-GLYCOPROTEIN 4-BETA-N-		241	4yhc-A	8.4	4	221	439	5	MOLECULE STEROL REGULATORY ELEMENT-BINDING PROTEIN CLEAVAG
	227	4ohz-A	2.9	3.1	67	400	10	MOLECULE PROTEIN CLPF-1;		247	1cvm-A	8.2	4	194	353	8	MOLECULE PHYTASE;
	226	8u01-A	2.9	3.2	86	909	12	MOLECULE GLYCOSYL HYDROLASE FAMILY 2 SUGAR BINDING DOMAIN		303	4ui9-A	6.4	4	184	1441	6	MOLECULE ANAPHASE-PROMOTING COMPLEX SUBUNIT 1;
	235	7r1m-A	2.8	3.9	85	156	11	MOLECULE EXOSPORIUM PROTEIN;		333	5yje-B	5.1	4	142	318	12	MOLECULE PROTEIN HIRA;
	234	8xcj-F	2.8	4.6	89	420	7	MOLECULE MALTOPORIN;		344	4pva-A	4.6	4	154	328	5	MOLECULE GH62 HYDROLASE;
	233	1ng0-C	2.8	3.4	89	218	11	MOLECULE COAT PROTEIN;		346	8axs-A	4.6	4	176	573	6	MOLECULE EXO-ALPHA-SIALIDASE;
	232	8yf8-C	2.8	3.1	83	305	5	MOLECULE CAPSID PROTEIN ALPHA;		353	7z4f-G	4.4	4	192	922	8	MOLECULE PUTATIVE STRUCTURAL PROTEIN;
	237	5j36-A	2.7	3.4	90	206	8	MOLECULE BEAK AND FEATHER DISEASE VIRUS CAPSID PROTEIN;		355	4d7c-A	4.2	4	151	246	3	MOLECULE GLIOMEDIN;
	236	2iny-A	2.7	4.2	105	941	8	MOLECULE HEXON PROTEIN;		359	3qqz-A	4	4	140	243	4	MOLECULE PUTATIVE UNCHARACTERIZED PROTEIN YJIK;
	244	1tmf-1	2.6	3	85	276	11	MOLECULE THEILER'S MURINE ENCEPHALOMYELITIS VIRUS (SUBUNIT		362	6ffy-A	3.8	4	162	918	6	MOLECULE VPS10 DOMAIN-CONTAINING RECEPTOR SORCS2;
	243	5e7t-H	2.6	3.2	82	173	5	MOLECULE MINOR STRUCTURAL PROTEIN 4;		15	5h1j-A	15.5	4.1	255	693	9	MOLECULE GEM-ASSOCIATED PROTEIN 5;
	242	6yf6-A	2.6	3.2	75	140	8	MOLECULE GALACTOSE-BINDING LECTIN;		18	4neh-A	15.1	4.1	256	1083	11	MOLECULE INTEGRIN ALPHA-X;
	241	7bi2-A	2.6	4.4	87	1021	8	MOLECULE PHOSPHATIDYLINOSITOL 4-PHOSPHATE 3-KINASE C2 DOMA		31	4h5j-B	14.2	4.1	238	347	11	MOLECULE GUANINE NUCLEOTIDE-EXCHANGE FACTOR SEC12;
	240	6lcp-B	2.6	4.1	107	376	5	MOLECULE PHOSPHOLIPID-TRANSPORTING ATPASE;		47	4bzj-C	13.6	4.1	231	693	11	MOLECULE PROTEIN TRANSPORT PROTEIN SEC31;
	239	8a3t-A	2.6	3.4	85	219	4	MOLECULE ANAPHASE-PROMOTING COMPLEX SUBUNIT CDC27;		49	7uwf-A	13.5	4.1	243	358	11	MOLECULE WD REPEAT-CONTAINING PROTEIN 18;
	238	6t0q-A	2.6	3.3	84	340	5	MOLECULE LECTIN;		55	6chg-A	13.4	4.1	237	305	9	MOLECULE KLLA0E24487P;
	247	3jb8-A	2.5	3.7	89	185	10	MOLECULE COAT PROTEIN;		57	2vdu-D	13.4	4.1	243	376	11	MOLECULE TRNA (GUANINE-N(7)-)-METHYLTRANSFERASE-
	246	6a48-A	2.5	3.5	78	651	6	MOLECULE REELIN;		61	8wqr-B	13.1	4.1	243	356	6	MOLECULE ACTIVATING MOLECULE IN BECN1-REGULATED AUTOPHAGY
	245	7pfs-A	2.5	2.7	77	916	10	MOLECULE ENDOPLASMIC RETICULUM AMINOPEPTIDASE 2;		67	6nd4-J	13.1	4.1	233	493	8	MOLECULE ETS RRNA;
	248	3vbf-A	2.4	3.1	86	297	9	MOLECULE GENOME POLYPROTEIN CAPSID PROTEIN VP1;		68	4ycz-A	13	4.1	225	713	11	MOLECULE FUSION PROTEIN OF SEC13 AND NUP145C;
	249	4v17-A	2.3	3.9	86	154	12	MOLECULE CARBOHYDRATE BINDING MODULE;		72	7v2w-H	12.9	4.1	253	379	11	MOLECULE THO COMPLEX SUBUNIT HPR1;
	251	1pnf-A	2.2	4	99	314	4	MOLECULE PEPTIDE-N(4)-(N-ACETYL-BETA-D-GLUCOSAMINYL)ASPARA		82	5vh9-B	12.6	4.1	225	354	8	MOLECULE DYNEIN HEAVY CHAIN
	250	1rj7-E	2.2	3.5	78	149	6	MOLECULE ECTODYSPLASIN A;		119	8ghn-B	11.9	4.1	234	800	11	MOLECULE PROTEIN HIR1;
	254	8bl3-A	2.1	2.5	61	141	10	MOLECULE SCIG12;		121	4r5o-A	11.8	4.1	234	426	10	MOLECULE QUINONPROTEIN ALCOHOL DEHYDROGENASE-LIKE PROTEIN;
	253	5kca-A	2.1	3.8	78	807	14	MOLECULE CEREBELLIN-1 CEREBELLIN-1		125	4e54-B	11.7	4.1	230	402	7	MOLECULE DNA DAMAGE-BINDING PROTEIN 1;
	252	3sam-B	2.1	3.7	92	544	8	MOLECULE RIFAMPICIN RESISTANCE PROTEIN;		146	8xi3-B	11.2	4.1	226	390	8	MOLECULE 14-3-3 PROTEIN GAMMA;
	2	3j31-A	6.9	2.8	105	344	9	MOLECULE A223 PENTON BASE;		155	4ruq-B	10.9	4.1	182	237	10	MOLECULE FISH-EGG LECTIN;
	1	6mw4-A	6.9	3.3	110	551	15	MOLECULE PUTATIVE GERMINATION-SPECIFIC PROTEASE;		163	4a7z-A	10.6	4.1	216	881	9	MOLECULE ALDOS-2-ULOSE DEHYDRATASE;
	4	6s44-A	6.5	3.7	101	146	6	MOLECULE CAPSID PROTEIN;		165	1kit-A	10.6	4.1	222	757	5	MOLECULE SIALIDASE;
	3	3afg-B	6.5	2.7	93	507	13	MOLECULE SUBTILISIN-LIKE SERINE PROTEASE;		169	8y6p-Q	10.5	4.1	214	1228	11	MOLECULE APAF-1 RELATED KILLER DARK;
	5	6q5u-C	6.4	3	99	394	1	MOLECULE MAJOR CAPSID PROTEIN (P3);		173	7zb1-B	10.3	4.1	266	725	5	MOLECULE PROLYL ENDOPEPTIDASE;
	6	5oac-A	6	3	111	310	7	MOLECULE MAJOR CAPSID PROTEIN;		188	8ffz-E	9.8	4.1	231	518	7	MOLECULE TRANSCRIPTION FACTOR IIIA;
	7	5azx-A	5.9	3.2	85	100	7	MOLECULE TRANSMEMBRANE EMP24 DOMAIN-CONTAINING PROTEIN 10;		212	6vxk-B	9.1	4.1	222	747	7	MOLECULE SEMAPHORIN-LIKE PROTEIN 139;
	9	8ebb-B	5.8	2.5	91	170	4	MOLECULE SECRETED IN XYLEM SIX6;		222	5hax-A	8.9	4.1	224	698	7	MOLECULE NUCLEOPORIN NUP170;
	8	3x0t-A	5.8	3.4	93	112	6	MOLECULE UNCHARACTERIZED PROTEIN;		234	7qok-A	8.7	4.1	216	1361	7	MOLECULE MUZZLE PROTEIN GP44;
	11	5gka-A	5.7	2.8	92	253	13	MOLECULE CAPSID PROTEIN VP1;		239	6h0a-A	8.5	4.1	195	339	8	MOLECULE SERUM PARAOXONASE-1 BY DIRECTED EVOLUTION WITH TH
	10	3nkg-A	5.7	3.5	108	170	5	MOLECULE UNCHARACTERIZED PROTEIN GEBA250068378;		248	4jf7-A	8.1	4.1	215	501	6	MOLECULE HEMAGGLUTININ-NEURAMINIDASE;
	17	6wpx-B	5.6	2.6	85	451	15	MOLECULE BLEST2;		255	7eeb-E	8	4.1	215	1053	6	MOLECULE ENHANCED GREEN FLUORESCENT PROTEIN CATION CHANNEL
	16	8hsi-A	5.6	3.6	106	405	6	MOLECULE TRANSMEMBRANE PROTEIN 87A;		258	7zgr-A	7.8	4.1	229	1253	8	MOLECULE PROTEIN CFT1;
	15	5lf2-A	5.6	3.5	98	302	13	MOLECULE LAMININ SUBUNIT BETA-2;		278	7eeq-1	7	4.1	201	442	13	MOLECULE NEEDLE HEAD PROTEINS;
	14	8hhe-B	5.6	3.1	100	647	15	MOLECULE CRYSTALINE ENTOMOCIDAL PROTOXIN;		280	7eq5-A	7	4.1	194	371	9	MOLECULE MEMBRANE ASSOCIATED PROTEIN KINASE WITH BETA-PROP
	13	4uyb-A	5.6	3.7	89	400	7	MOLECULE SEC14-LIKE PROTEIN 3;		306	6nd4-Q	6.2	4.1	237	862	10	MOLECULE ETS RRNA;
	12	8rbt-A	5.6	3.3	108	481	11	MOLECULE MAJOR CAPSID PROTEIN;		310	5c0p-A	6.1	4.1	163	284	4	MOLECULE ENDO-ARABINASE;
	19	8jun-A	5.5	2.8	87	678	14	MOLECULE SID1 TRANSMEMBRANE FAMILY MEMBER 1;		313	6nd4-H	5.9	4.1	240	834	9	MOLECULE ETS RRNA;
	18	6e5c-A	5.5	2.7	76	78	8	MOLECULE DE NOVO BETA PROTEIN;		326	6jt5-A	5.6	4.1	165	409	10	MOLECULE EXTRACELLULAR PQQ-DEPENDENT SUGAR DEHYDROGENASE;
	23	1a34-A	5.4	3	99	147	7	MOLECULE PROTEIN (SATELLITE TOBACCO MOSAIC VIRUS);		332	4a9v-A	5.1	4.1	196	581	9	MOLECULE PHOX;
	22	8zqf-A	5.4	3.3	101	197	6	MOLECULE ALGINATE LYASE;		343	8dys-A	4.6	4.1	178	409	6	MOLECULE EUKARYOTIC TRANSLATION INITIATION FACTOR 2A;
	21	5gu5-A	5.4	3.1	86	108	13	MOLECULE TRANSMEMBRANE EMP24 DOMAIN-CONTAINING PROTEIN 5;		363	4eqa-C	3.6	4.1	94	150	6	MOLECULE PUTATIVE UNCHARACTERIZED PROTEIN;
	20	7a02-A	5.4	2.8	81	112	6	MOLECULE DUF3992 DOMAIN-CONTAINING PROTEIN;		366	7pi3-A	3.2	4.1	150	328	5	MOLECULE CYSTEINE-RICH PROTECTIVE ANTIGEN;
	29	9in6-c	5.3	3.4	93	111	8	MOLECULE MAJOR CAPSID OF VP1;		9	4gbf-B	17.2	4.2	263	370	10	MOLECULE PHIKZ131;
	28	2vvf-A	5.3	2.9	89	269	11	MOLECULE MAJOR CAPSID PROTEIN P2;		29	6cb1-s	14.3	4.2	240	512	8	MOLECULE 35S PRE-RIBOSOMAL RNA MISCRNA;
	27	5ta1-A	5.3	3.4	94	627	13	MOLECULE GLYCOSIDE HYDROLASE;		35	3dm0-A	14	4.2	239	675	12	MOLECULE MALTOSE-BINDING PERIPLASMIC PROTEIN FUSED WITH RA
	26	3wqb-A	5.3	3.4	91	597	11	MOLECULE EXTRACELLULAR SERINE PROTEASE;		69	3i2n-A	13	4.2	231	343	11	MOLECULE WD REPEAT-CONTAINING PROTEIN 92;
	25	9ffh-B	5.3	3.9	104	451	5	MOLECULE MAJOR CAPSID PROTEIN;		75	8a3t-B	12.8	4.2	232	440	8	MOLECULE ANAPHASE-PROMOTING COMPLEX SUBUNIT CDC27;
	24	5iku-A	5.3	2.9	87	240	11	MOLECULE COLLAGENASE;		83	8dit-C	12.6	4.2	237	736	15	MOLECULE VACUOLAR PROTEIN SORTING-ASSOCIATED PROTEIN 33;
	34	4d3l-A	5.2	3	102	132	7	MOLECULE CARBOHYDRATE BINDING MODULE;		90	3w15-A	12.4	4.2	229	336	8	MOLECULE PEROXISOMAL TARGETING SIGNAL 2 RECEPTOR;
	33	1stm-A	5.2	2.9	87	141	13	MOLECULE SATELLITE PANICUM MOSAIC VIRUS;		99	8bn0-A	12.3	4.2	237	342	6	MOLECULE PUTATIVE SURFACE LAYER PROTEIN;
	32	6i56-A	5.2	2.9	84	279	13	MOLECULE PHAGE-LIKE ELEMENT PBSX PROTEIN XEPA;		101	5ch1-A	12.3	4.2	231	481	10	MOLECULE PUTATIVE POLYCOMB PROTEIN EED;
	31	7ula-A	5.2	2.8	88	430	7	MOLECULE ALGINATE BIOSYNTHESIS PROTEIN ALGK;		109	8e2g-A	12.1	4.2	239	523	10	MOLECULE BACULOVIRAL IAP REPEAT-CONTAINING PROTEIN 6;
	30	1i5p-A	5.2	2.8	97	633	7	MOLECULE PESTICIDIAL CRYSTAL PROTEIN CRY2AA;		110	5uam-A	12.1	4.2	248	440	8	MOLECULE ULVAN LYASE-PL25;
	38	8e2f-A	5.1	3.2	102	771	5	MOLECULE BACULOVIRAL IAP REPEAT-CONTAINING PROTEIN 6;		118	4wju-A	11.9	4.2	226	457	12	MOLECULE RIBOSOME ASSEMBLY PROTEIN 4;
	37	3j31-Q	5.1	2.9	78	220	12	MOLECULE A223 PENTON BASE;		127	8eti-5	11.6	4.2	227	340	8	MOLECULE RNA (1564-MER);
	36	5jzg-C	5.1	3.4	91	303	8	MOLECULE CAPSID PROTEIN VP1;		136	4g1e-A	11.5	4.2	246	964	8	MOLECULE INTEGRIN ALPHA-V;
	35	8pdz-a	5.1	2.9	82	113	13	MOLECULE DUF3992 DOMAIN-CONTAINING PROTEIN;		139	5dfz-B	11.4	4.2	237	1224	8	MOLECULE VACUOLAR PROTEIN SORTING-ASSOCIATED PROTEIN 38;
	39	4bcu-A	5	3.5	94	188	10	MOLECULE COAT PROTEIN;		141	6h0f-J	11.4	4.2	242	842	6	MOLECULE DNA DAMAGE-BINDING PROTEIN 1 DNA DAMAGE-BINDING P
	43	6ds5-A	4.9	3.7	101	160	9	MOLECULE SEIPIN;		147	3acp-A	11.2	4.2	228	417	8	MOLECULE WD REPEAT-CONTAINING PROTEIN YGL004C;
	42	6uwr-A	4.9	3	90	660	11	MOLECULE ADP-RIBOSYLTRANSFERASE BINDING COMPONENT;		150	5f75-C	11.1	4.2	250	475	8	MOLECULE THIOCYANATE DEHYDROGENASE;
	41	4xup-A	4.9	3.8	102	330	14	MOLECULE ENDO-1 4-BETA-XYLANASE C;		151	8r22-D	11.1	4.2	225	353	9	MOLECULE BRCA1-ASSOCIATED ATM ACTIVATOR 1;
	40	8b38-A	4.9	3.9	100	270	7	MOLECULE STRUCTURAL POLYPROTEIN;		154	6f3a-h	10.9	4.2	234	401	8	MOLECULE ARP1 ACTIN RELATED PROTEIN 1 HOMOLOG A;
	48	6eh1-B	4.8	3.6	95	179	4	MOLECULE STRUCTURAL PROTEIN VP1;		181	5hx0-A	10.2	4.2	205	365	6	MOLECULE UNCHARACTERIZED PROTEIN DFER_1899;
	47	2bgo-A	4.8	3	91	116	9	MOLECULE ENDO-B1 4-MANNANASE 5C;		182	3v7d-B	10.1	4.2	212	450	7	MOLECULE SUPPRESSOR OF KINETOCHORE PROTEIN 1;
	46	4qhw-A	4.8	3.1	94	400	6	MOLECULE UNCHARACTERIZED PROTEIN;		190	6nd4-L	9.8	4.2	224	473	8	MOLECULE ETS RRNA;
	45	4ind-A	4.8	3.4	91	377	8	MOLECULE C381 TURRET PROTEIN;		194	1jmx-B	9.6	4.2	213	339	9	MOLECULE AMINE DEHYDROGENASE;
	44	2qfe-A	4.8	3	87	139	6	MOLECULE CALPAIN-7;		199	7ep9-A	9.4	4.2	209	660	7	MOLECULE S9 FAMILY PEPTIDASE;
	53	5tip-A	4.7	3.1	102	436	11	MOLECULE MAJOR CAPSID PROTEIN;		208	2ece-A	9.3	4.2	245	455	8	MOLECULE 462AA LONG HYPOTHETICAL SELENIUM-BINDING PROTEIN;
	52	4qpi-A	4.7	2.5	88	263	13	MOLECULE CAPSID PROTEIN VP1;		226	8cli-C	8.8	4.2	232	579	9	MOLECULE GENERAL TRANSCRIPTION FACTOR 3C POLYPEPTIDE 1;
	51	7zvo-A	4.7	3.3	96	133	8	MOLECULE BETA-GALACTOSIDASE;		229	6fpt-A	8.8	4.2	189	391	6	MOLECULE E3 UBIQUITIN-PROTEIN LIGASE TRIM71;
	50	5apm-C	4.7	3.6	91	263	11	MOLECULE VP1;		233	6em5-m	8.7	4.2	241	645	8	MOLECULE 5.8S RIBOSOMAL RNA;
	49	5mqc-C	4.7	2.9	93	260	5	MOLECULE VP1;		235	7uxc-C	8.7	4.2	237	1133	8	MOLECULE SERINE/THREONINE-PROTEIN KINASE MTOR;
	65	1r64-A	4.6	3.1	87	481	6	MOLECULE KEXIN;		256	3tkn-A	8	4.2	210	451	9	MOLECULE NUCLEOPORIN NUP82;
	64	2wys-B	4.6	3.4	92	516	5	MOLECULE ENDO-1 4-BETA-XYLANASE Y;		269	6urg-A	7.5	4.2	224	1202	8	MOLECULE CLEAVAGE AND POLYADENYLATION SPECIFICITY FACTOR S
	63	4fix-A	4.6	3	93	629	9	MOLECULE UDP-GALACTOFURANOSYL TRANSFERASE GLFT2;		273	5mqr-A	7.2	4.2	187	1082	5	MOLECULE BETA-L-ARABINOBIOSIDASE;
	62	3jb4-A	4.6	3.1	91	212	11	MOLECULE VP1;		283	6rte-A	7	4.2	207	464	10	MOLECULE CYTOCHROME C;
	61	2gsy-E	4.6	3.5	95	433	8	MOLECULE POLYPROTEIN;		293	8a3t-Q	6.7	4.2	201	623	7	MOLECULE ANAPHASE-PROMOTING COMPLEX SUBUNIT CDC27;
	60	1yll-D	4.6	2.8	73	195	10	MOLECULE CONSERVED HYPOTHETICAL PROTEIN;		299	8bd7-I	6.5	4.2	221	765	10	MOLECULE IFT88;
	59	7rsl-A	4.6	4.2	91	235	10	MOLECULE SEIPIN;		320	5min-B	5.6	4.2	200	453	8	MOLECULE QUINOPROTEIN GLUCOSE DEHYDROGENASE B;
	58	2vov-A	4.6	3.7	106	290	8	MOLECULE SURFACE-ASSOCIATED PROTEIN;		329	5jrk-A	5.3	4.2	217	695	8	MOLECULE DIPEPTIDYL AMINOPEPTIDASES/ACYLAMINOACYL-PEPTIDAS
	57	7mjr-A	4.6	3.2	90	899	9	MOLECULE VIP4DA1 PROTEIN;		331	8beq-A	5.1	4.2	171	534	9	MOLECULE FRUCTOFURANOSIDASE FROM RHODOTORULA DAIRENENSIS;
	56	1of3-A	4.6	3.3	100	175	4	MOLECULE BETA-MANNOSIDASE;		334	4tqj-A	5.1	4.2	202	403	8	MOLECULE LECTIN 2;
	55	4i3g-B	4.6	2.6	85	780	11	MOLECULE BETA-GLUCOSIDASE;		347	3alx-B	4.5	4.2	198	526	6	MOLECULE HEMAGGLUTININ LINKER
	54	1poq-A	4.6	3.2	81	118	4	MOLECULE YPM;		349	7eeb-F	4.5	4.2	238	1042	8	MOLECULE ENHANCED GREEN FLUORESCENT PROTEIN CATION CHANNEL
	71	5zru-A	4.5	3.3	98	576	6	MOLECULE ALPHA-1 3-GLUCANASE;		365	5mt2-A	3.4	4.2	143	352	3	MOLECULE BETA-GALACTOSIDASE;
	70	6qfo-A	4.5	3.8	99	1348	5	MOLECULE PEGA DOMAIN-CONTAINING PROTEIN PEGA DOMAIN-CONTAI		14	1k32-A	15.6	4.3	260	1023	8	MOLECULE TRICORN PROTEASE;
	69	4qpg-C	4.5	3	98	246	9	MOLECULE CAPSID PROTEIN VP1;		19	4ci8-A	15.1	4.3	251	640	11	MOLECULE ECHINODERM MICROTUBULE-ASSOCIATED PROTEIN-LIKE 1;
	68	6s04-B	4.5	3.4	91	497	5	MOLECULE EXOSIALIDASE FROM UNCULTURED BACTERIUM PG7;		26	1l0q-A	14.4	4.3	246	391	9	MOLECULE SURFACE LAYER PROTEIN;
	67	4h3w-A	4.5	3.4	98	313	8	MOLECULE HYPOTHETICAL PROTEIN;		34	7wb4-f	14	4.3	233	321	6	MOLECULE OUTER NUP133;
	66	6jtf-A	4.5	2.8	76	124	9	MOLECULE CUPIN SUPERFAMILY PROTEIN;		46	8ghn-A	13.6	4.3	245	667	9	MOLECULE PROTEIN HIR1;
	85	7cz6-C	4.4	3.4	88	126	11	MOLECULE CAPSID PROTEIN;		51	8ptd-A	13.5	4.3	252	343	7	MOLECULE YNCE FAMILY PROTEIN;
	84	1pmj-X	4.4	3.1	95	185	3	MOLECULE BETA-1 4-MANNANASE;		64	3ijc-A	13.1	4.3	235	357	8	MOLECULE POLYCOMB PROTEIN EED;
	83	7dn2-1	4.4	3.6	93	126	9	MOLECULE MAJOR STRUCTURAL PROTEIN ORF14;		70	5m11-A	12.9	4.3	244	748	11	MOLECULE IMMUNOREACTIVE 84KD ANTIGEN PG93;
	82	5y92-A	4.4	3.8	105	387	7	MOLECULE RECEPTOR-LIKE PROTEIN KINASE ANXUR2;		92	1jof-A	12.4	4.3	239	365	5	MOLECULE CARBOXY-CIS
	81	2waa-A	4.4	2.8	88	335	6	MOLECULE XYLAN ESTERASE PUTATIVE		93	6p2k-B	12.4	4.3	244	778	9	MOLECULE FIBRONECTIN TYPE III DOMAIN-CONTAINING PROTEIN;
	80	1j83-A	4.4	3	103	180	11	MOLECULE ENDO-1 4-BETA GLUCANASE ENGF;		97	7wb4-c	12.3	4.3	223	346	10	MOLECULE OUTER NUP133;
	79	4zua-A	4.4	3.6	75	155	8	MOLECULE EXOENZYME S SYNTHESIS REGULATORY PROTEIN EXSA;		104	6vbv-7	12.2	4.3	231	706	8	MOLECULE BARDET-BIEDL SYNDROME 18 PROTEIN;
	78	6iic-B	4.4	3.4	103	250	6	MOLECULE VP1 OF MUD CRAB DICISTROVIRUS;		105	1yfq-A	12.2	4.3	230	342	13	MOLECULE CELL CYCLE ARREST PROTEIN BUB3;
	77	7zzz-A	4.4	3.1	93	239	4	MOLECULE MAJOR CAPSID PROTEIN P5;		114	7kqq-B	12	4.3	233	306	9	MOLECULE WD REPEAT-CONTAINING PROTEIN 55;
	76	4bz4-E	4.4	3.1	102	204	5	MOLECULE COPPER-REPRESSIBLE POLYPEPTIDE;		129	4agi-A	11.6	4.3	221	314	7	MOLECULE FUCOSE-SPECIFIC LECTIN FLEA;
	75	7crc-B	4.4	4.1	97	1112	14	MOLECULE NAD+ HYDROLASE (NADASE);		134	7v9a-B	11.5	4.3	239	377	8	MOLECULE TELOMERASE CAJAL BODY PROTEIN 1;
	74	8k49-T	4.4	2.7	86	627	9	MOLECULE VP2;		148	6yle-B	11.2	4.3	228	415	8	MOLECULE PRE-RRNA-PROCESSING PROTEIN IPI3;
	73	6o2d-B	4.4	3.5	74	145	5	MOLECULE INNER KINETOCHORE SUBUNIT CNP3;		159	8dit-B	10.8	4.3	233	834	9	MOLECULE VACUOLAR PROTEIN SORTING-ASSOCIATED PROTEIN 33;
	72	6yrf-A	4.4	3.1	85	777	12	MOLECULE VEGETATIVE INSECTICIDAL PROTEIN;		160	6lk8-J	10.7	4.3	219	1026	6	MOLECULE MGC83295 PROTEIN;
	94	6sgf-B	4.3	2.8	81	132	10	MOLECULE BETA-XYLANASE;		164	1r5m-A	10.6	4.3	231	351	6	MOLECULE SIR4-INTERACTING PROTEIN SIF2;
	93	1f15-C	4.3	3.9	98	191	6	MOLECULE COAT PROTEIN;		205	5h64-B	9.3	4.3	216	797	6	MOLECULE SERINE/THREONINE-PROTEIN KINASE MTOR;
	92	6l2t-C	4.3	3.5	103	633	8	MOLECULE B646L MAJOR CAPSID PROTEIN;		211	4nlm-A	9.2	4.3	239	326	6	MOLECULE LMO1340 PROTEIN;
	91	1yq8-A	4.3	3.9	95	191	11	MOLECULE MINOR CAPSID PROTEIN;		214	3rrm-C	9.1	4.3	215	370	9	MOLECULE ATP-DEPENDENT RNA HELICASE DBP5;
	90	1b35-B	4.3	3.6	101	255	6	MOLECULE PROTEIN (CRICKET PARALYSIS VIRUS VP1);		219	6c0f-A	9	4.3	219	394	10	MOLECULE SACCHAROMYCES CEREVISIAE S288C 35S PRE-RIBOSOMAL
	89	7bgk-B	4.3	3.5	100	250	6	MOLECULE STRUCTURAL POLYPROTEIN;		243	5cww-B	8.4	4.3	225	538	9	MOLECULE NUCLEOPORIN NUP145N;
	88	2q30-D	4.3	2.8	73	106	5	MOLECULE UNCHARACTERIZED PROTEIN;		244	8qx8-B	8.3	4.3	222	728	10	MOLECULE VACUOLAR PROTEIN SORTING-ASSOCIATED PROTEIN 8;
	87	2zew-B	4.3	3.2	94	147	12	MOLECULE S-LAYER ASSOCIATED MULTIDOMAIN ENDOGLUCANASE;		250	5o51-A	8.1	4.3	197	309	11	MOLECULE RHO GUANYL NUCLEOTIDE EXCHANGE FACTOR (ROM2) PUT
	86	8ad2-A	4.3	4	108	165	8	MOLECULE NICTABA;		253	4unm-B	8	4.3	224	609	8	MOLECULE SECRETED PROTEIN;
	99	1tq5-A	4.2	2.4	70	234	7	MOLECULE PROTEIN YHHW;		257	7sg7-S	7.8	4.3	196	471	9	MOLECULE GENE 14 PROTEIN;
	98	5j98-A	4.2	2.9	87	252	11	MOLECULE VP1;		260	7eeb-G	7.7	4.3	222	714	9	MOLECULE ENHANCED GREEN FLUORESCENT PROTEIN CATION CHANNEL
	97	4kh9-A	4.2	2.9	86	361	7	MOLECULE HYPOTHETICAL PROTEIN;		261	8fo9-F	7.7	4.3	200	2289	8	MOLECULE LEUCINE-RICH REPEAT SERINE/THREONINE-PROTEIN KINA
	96	8ugq-B	4.2	4.2	108	215	6	MOLECULE CAPSID PROTEIN;		264	8ptx-A	7.6	4.3	225	1215	9	MOLECULE ELONGATOR COMPLEX PROTEIN 1;
	95	1xb9-A	4.2	4	91	108	13	MOLECULE NUCLEOPHOSMIN;		265	7zm6-B	7.6	4.3	213	433	6	MOLECULE ATTACHMENT PROTEIN;
										277	5gqt-A	7	4.3	196	470	7	MOLECULE NITRILE-SPECIFIER PROTEIN 1;
										282	8zkk-O	7	4.3	218	521	8	MOLECULE NOZZLE GP16;
										300	4hvt-A	6.5	4.3	231	691	8	MOLECULE POST-PROLINE CLEAVING ENZYME;
										308	4p07-A	6.2	4.3	183	569	8	MOLECULE ARYLSULFATE SULFOTRANSFERASE ASST;
										312	9etn-A	6	4.3	220	551	5	MOLECULE CARTILAGE ACIDIC PROTEIN 1;
										318	7kzn-A	5.7	4.3	181	315	6	MOLECULE HEAVY CHAIN ALPHA;
										38	3jro-A	13.9	4.4	237	701	12	MOLECULE FUSION PROTEIN OF PROTEIN TRANSPORT PROTEIN SEC13
										66	5n1a-B	13.1	4.4	246	706	9	MOLECULE UTP4;
										77	7uhy-C	12.8	4.4	240	578	10	MOLECULE GATOR COMPLEX PROTEIN MIOS;
										79	6nau-A	12.8	4.4	238	334	8	MOLECULE 6-PHOSPHOGLUCONOLACTONASE;
										107	8ajm-B	12.1	4.4	231	395	10	MOLECULE DNA DAMAGE-BINDING PROTEIN 1;
										108	8gqe-A	12.1	4.4	237	348	11	MOLECULE WD REPEAT-CONTAINING PROTEIN RUP2;
										113	8ttb-B	12	4.4	237	426	10	MOLECULE SERINE/THREONINE-PROTEIN PHOSPHATASE 2A 65 KDA RE
										126	6jp6-A	11.6	4.4	236	998	9	MOLECULE TRNA (GUANOSINE(34)-2'-O)-METHYLTRANSFERASE NON-C
										128	6t9i-D	11.6	4.4	228	566	9	MOLECULE TRANSCRIPTION FACTOR SPT20;
										130	7eeb-H	11.6	4.4	238	916	8	MOLECULE ENHANCED GREEN FLUORESCENT PROTEIN CATION CHANNEL
										135	5m89-B	11.5	4.4	227	329	11	MOLECULE SPLICEOSOME WD40 SC;
										140	5juy-B	11.4	4.4	238	1234	7	MOLECULE APOPTOTIC PROTEASE-ACTIVATING FACTOR 1;
										142	7apk-F	11.4	4.4	232	337	8	MOLECULE THO COMPLEX SUBUNIT 1;
										143	4o9d-B	11.3	4.4	230	392	8	MOLECULE RIK1-ASSOCIATED FACTOR 1;
										175	6rlb-C	10.3	4.4	239	494	10	MOLECULE O6-ALKYLGUANINE-DNA ALKYLTRANSFERASE MUTANT DYNC2
										180	6igb-A	10.2	4.4	216	363	9	MOLECULE PERIPLASMIC GLUCONOLACTONASE PPGL;
										185	4c8s-B	9.9	4.4	209	437	7	MOLECULE DNA POLYMERASE ALPHA-BINDING PROTEIN;
										191	8f5o-E	9.7	4.4	219	1076	10	MOLECULE INTRAFLAGELLAR TRANSPORT PROTEIN 122B PUTATIVE;
										197	8y6b-D	9.4	4.4	225	517	6	MOLECULE DISINTEGRIN AND METALLOPROTEINASE DOMAIN-CONTAINI
										201	1aom-B	9.4	4.4	241	559	9	MOLECULE NITRITE REDUCTASE;
										206	7v7b-A	9.3	4.4	219	1110	5	MOLECULE DDB1- AND CUL4-ASSOCIATED FACTOR 1;
										207	4i0o-A	9.3	4.4	234	463	9	MOLECULE PROTEIN ELYS;
										213	8jxg-A	9.1	4.4	213	1114	5	MOLECULE RAT RAP;
										224	2xe4-A	8.8	4.4	244	721	7	MOLECULE OLIGOPEPTIDASE B;
										228	5yyl-A	8.8	4.4	210	405	10	MOLECULE MAJOR ROYAL JELLY PROTEIN 1;
										266	5mq0-t	7.6	4.4	204	438	6	MOLECULE YEAST UBC4 GENE FOR UBIQUITIN-CONJUGATING ENZYME;
										276	7x2n-A	7.1	4.4	186	340	8	MOLECULE PYCR1;
										281	7obm-A	7	4.4	189	624	8	MOLECULE PROLYL ENDOPEPTIDASE-LIKE;
										284	4raa-A	6.9	4.4	194	354	6	MOLECULE PUTATIVE EXPORTED PROTEIN;
										285	7cqy-D	6.9	4.4	219	464	5	MOLECULE TETRATHIONATE HYDROLASE;
										292	3u0s-A	6.8	4.4	182	327	9	MOLECULE DIISOPROPYL-FLUOROPHOSPHATASE;
										302	6myv-C	6.4	4.4	177	526	7	MOLECULE SIALIDASE26;
										311	5d9b-A	6.1	4.4	177	307	8	MOLECULE LUCIFERIN REGENERATING ENZYME;
										316	8pbz-B	5.7	4.4	229	1380	4	MOLECULE MGP-OPERON PROTEIN 3;
										319	8tie-g	5.7	4.4	198	1157	8	MOLECULE NUCLEOPORIN NUP120;
										335	7wb4-E	5	4.4	243	1363	11	MOLECULE OUTER NUP133;
										352	2iwa-A	4.4	4.4	140	254	7	MOLECULE GLUTAMINE CYCLOTRANSFERASE;
										354	6zce-p	4.3	4.4	202	646	8	MOLECULE EUKARYOTIC TRANSLATION INITIATION FACTOR 3 SUBUNI
										367	3wpv-A	2.9	4.4	182	538	5	MOLECULE BETA-FRUCTOFURANOSIDASE;
										71	3bws-A	12.9	4.5	242	407	10	MOLECULE PROTEIN LP49;
										73	6zwm-C	12.9	4.5	244	319	11	MOLECULE SERINE/THREONINE-PROTEIN KINASE MTOR;
										85	4a2m-B	12.5	4.5	240	750	8	MOLECULE TWO-COMPONENT SYSTEM SENSOR HISTIDINE KINASE/RESP
										100	5cxb-A	12.3	4.5	232	465	9	MOLECULE RIBOSOME BIOGENESIS PROTEIN YTM1;
										102	6rlb-D	12.3	4.5	237	446	13	MOLECULE O6-ALKYLGUANINE-DNA ALKYLTRANSFERASE MUTANT DYNC2
										132	3va6-A	11.5	4.5	230	747	7	MOLECULE TWO-COMPONENT SYSTEM SENSOR HISTIDINE KINASE;
										161	7aqk-c	10.7	4.5	236	372	11	MOLECULE ACTIN-RELATED PROTEIN 2 ARP2;
										166	4zn4-B	10.6	4.5	235	411	8	MOLECULE SQT1;
										196	7px8-A	9.5	4.5	242	700	8	MOLECULE ACYLAMINO-ACID-RELEASING ENZYME;
										204	7qpg-R	9.3	4.5	222	2208	10	MOLECULE PROTEIN ZWILCH HOMOLOG;
										236	7woo-D	8.7	4.5	227	1398	12	MOLECULE NUCLEOPORIN NIC96;
										238	5a1v-K	8.5	4.5	226	1125	10	MOLECULE ADP-RIBOSYLATION FACTOR 1;
										274	4pk1-A	7.2	4.5	192	494	8	MOLECULE CHIMERA PROTEIN OF OUTER MEMBRANE PROTEIN ASSEMBL
										275	7mge-A	7.1	4.5	192	349	8	MOLECULE WD REPEAT-CONTAINING PROTEIN 41;
										289	7riz-A	6.9	4.5	176	306	9	MOLECULE BETA-PROPELLER LACTONASE;
										296	4m8r-A	6.6	4.5	191	406	7	MOLECULE HYPOTHETICAL PROTEIN;
										321	3c7g-A	5.6	4.5	178	488	11	MOLECULE ENDO-1 4-BETA-XYLANASE;
										364	8c7g-A	3.5	4.5	166	607	8	MOLECULE MIC1 DOMAIN-CONTAINING PROTEIN;
										53	5cvo-D	13.5	4.6	247	612	12	MOLECULE WD REPEAT-CONTAINING PROTEIN 48;
										96	6zym-p	12.3	4.6	238	325	9	MOLECULE U2 SNRNA;
										137	7kzn-D	11.5	4.6	237	456	9	MOLECULE HEAVY CHAIN ALPHA;
										170	5oj3-A	10.5	4.6	233	322	9	MOLECULE PHOTOSYSTEM II STABILITY/ASSEMBLY FACTOR HCF136;
										200	7mni-C	9.4	4.6	217	412	9	MOLECULE NUCLEAR PORE COMPLEX PROTEIN NUP88;
										216	6gc1-C	9	4.6	209	551	7	MOLECULE NHL REPEAT-CONTAINING PROTEIN 2;
										220	8jxc-A	8.9	4.6	205	1337	8	MOLECULE LDL RECEPTOR RELATED PROTEIN 2;
										230	2qe8-A	8.8	4.6	207	336	12	MOLECULE UNCHARACTERIZED PROTEIN;
										251	6yai-E	8.1	4.6	214	726	7	MOLECULE CLATHRIN HEAVY CHAIN;
										315	6qp8-A	5.8	4.6	221	622	6	MOLECULE IP13724P;
										323	8es4-E	5.6	4.6	225	772	7	MOLECULE GP35;
										327	7kra-A	5.4	4.6	178	694	7	MOLECULE ER MEMBRANE PROTEIN COMPLEX SUBUNIT 1;
										339	8kg3-A	4.8	4.6	148	311	5	MOLECULE OS06G0623700 PROTEIN;
										341	4ftd-A	4.6	4.6	162	440	7	MOLECULE UNCHARACTERIZED PROTEIN;
										351	8ck1-A	4.4	4.6	189	826	6	MOLECULE TAIL NOZZLE;
										356	8qx8-A	4.1	4.6	171	969	6	MOLECULE VACUOLAR PROTEIN SORTING-ASSOCIATED PROTEIN 8;
										106	8y7e-3	12.1	4.7	239	1193	12	MOLECULE PRE-MRNA;
										209	3gvj-A	9.2	4.7	208	670	8	MOLECULE ENDO-N-ACETYLNEURAMINIDASE;
										270	3das-A	7.4	4.7	183	334	11	MOLECULE PUTATIVE OXIDOREDUCTASE;
										294	7vud-A	6.7	4.7	223	535	6	MOLECULE CAROTENOID CLEAVAGE DIOXYGENASE 1;
										304	7jmn-P	6.3	4.7	201	810	5	MOLECULE MEDIATOR OF RNA POLYMERASE II TRANSCRIPTION SUBUN
										325	7q3e-A	5.6	4.7	233	551	6	MOLECULE WD REPEAT-CONTAINING AND PLANAR CELL POLARITY EFF
										338	8qx8-F	4.8	4.7	178	1117	10	MOLECULE VACUOLAR PROTEIN SORTING-ASSOCIATED PROTEIN 8;
										342	5c2v-D	4.6	4.7	183	771	7	MOLECULE HYDRAZINE SYNTHASE ALPHA SUBUNIT;
										48	6vbu-2	13.6	4.8	227	659	9	MOLECULE BARDET-BIEDL SYNDROME 18 PROTEIN;
										98	8adl-C	12.3	4.8	232	782	13	MOLECULE MTC5 ISOFORM 1;
										158	5k1c-C	10.8	4.8	236	407	9	MOLECULE UBIQUITIN CARBOXYL-TERMINAL HYDROLASE 12;
										245	3fvz-A	8.3	4.8	203	329	6	MOLECULE PEPTIDYL-GLYCINE ALPHA-AMIDATING MONOOXYGENASE;
										268	6sg8-B	7.5	4.8	184	381	3	MOLECULE HEMAGGLUTININ-NEURAMINIDASE;
										297	3vsf-C	6.6	4.8	188	482	6	MOLECULE RICIN B LECTIN;
										361	4u6d-B	3.8	4.8	160	385	6	MOLECULE CONSERVED HYPOTHETICAL PERIPLASMIC PROTEIN;
										218	3q6k-B	9	4.9	224	381	9	MOLECULE 43.2 KDA SALIVARY PROTEIN;
										298	2dso-C	6.5	4.9	164	323	7	MOLECULE DRP35;
										328	3was-A	5.3	4.9	178	389	6	MOLECULE 4-O-BETA-D-MANNOSYL-D-GLUCOSE PHOSPHORYLASE;
										336	8t8s-B	5	4.9	172	664	8	MOLECULE SORTILIN;
										183	6n8s-A	10	5	227	834	11	MOLECULE LETHAL(2) GIANT LARVAE PROTEIN HOMOLOG 2;
										184	2hye-A	9.9	5	218	1140	9	MOLECULE DNA DAMAGE-BINDING PROTEIN 1;
										317	7erl-A	5.7	5	171	545	11	MOLECULE BETA-XYLANASE;
										357	3hx6-A	4.1	5	177	491	3	MOLECULE TYPE 4 FIMBRIAL BIOGENESIS PROTEIN PILY1;
										249	8ptx-B	8.1	5.2	194	800	8	MOLECULE ELONGATOR COMPLEX PROTEIN 1;
										314	6n1a-A	5.9	5.2	166	386	7	MOLECULE CARBOHYDRATE-BINDING PROTEIN;
										360	8pbz-A	3.8	5.2	183	1003	8	MOLECULE MGP-OPERON PROTEIN 3;
										324	8a9y-E	5.6	5.3	161	497	4	MOLECULE GLYCOSIDE HYDROLASE FAMILY 32;
										337	7uic-p	4.9	5.3	199	903	7	MOLECULE MEDIATOR OF RNA POLYMERASE II TRANSCRIPTION SUBUN
										271	5l56-A	7.4	5.4	231	1171	6	MOLECULE PLEXIN-A1;
										279	8sh2-D	7	5.4	201	384	5	MOLECULE KELCH DOMAIN-CONTAINING PROTEIN 2;
										348	8e4g-P	4.5	5.7	189	793	6	MOLECULE PORTAL PROTEIN;
										305	3aki-A	6.2	5.8	172	448	7	MOLECULE PUTATIVE SECRETED ALPHA L-ARABINOFURANOSIDASE II;
										288	8tie-a	6.9	6	208	1012	8	MOLECULE NUCLEOPORIN NUP120;
										301	8ttq-B	6.4	7.3	195	608	5	MOLECULE MUSKELIN;
