## Supplemental table 2: Summary flow cytometry statistics for "Host Cell Wall Polysaccharides Modulate Nanosynbacteria Recognition and Attachment"

### Sheet: Sheet1
	Sample	Particles detected	Fluorescence +	Fluorescence -	% fluorescent cells
	S.odonto Untreated.1	87148	566	86582	0.0064947
	S.odonto Untreated.2	81486	636	80850	0.00780502
	S.odonto Untreated.3	80544	209	80335	0.00259485
	S.odonto Untreated.4	13787	141	13646	0.010227
	S.odonto Untreated.5	15068	140	14928	0.00929121
	S.odonto Untreated.6	13725	148	13577	0.0107832
	S.odonto Untreated.Total	291758	1840	289918	0.0063066
	S.odonto PilA2.1	80974	9174	71800	0.113296
	S.odonto PilA2.2	87774	9971	77803	0.113599
	S.odonto PilA2.3	88936	10023	78913	0.112699
	S.odonto PilA2.Total	257684	29168	228516	0.113193
	S.odonto PilX1.1	11233	8137	3096	0.724384
	S.odonto PilX1.2	12261	8748	3513	0.713482
	S.odonto PilX1.3	14790	10005	4785	0.676471
	S.odonto PilX1.Total	38284	26890	11394	0.702382
	S.odonto PilX2.1	29280	19477	9803	0.665198
	S.odonto PilX2.2	29065	19122	9943	0.657905
	S.odonto PilX2.3	28262	18509	9753	0.654908
	S.odonto PilX2.Total	86607	57108	29499	0.659392
	Coculture Untreated.1	200000	240	199760	0.0012
	Coculture Untreated.2	200000	1020	198980	0.0051													Negative
	Coculture Untreated.3	200000	220	199780	0.0011
	Coculture Untreated.4	45228	425	44803	0.00939683
	Coculture Untreated.5	50000	390	49610	0.0078
	Coculture Untreated.6	21373	212	21161	0.00991906
	Coculture Untreated.Total	716601	2507	714094	0.00349846
	Coculture PilA2.1	200000	9120	190880	0.0456
	Coculture PilA2.2	200000	11440	188560	0.0572
	Coculture PilA2.3	200000	10760	189240	0.0538
	Coculture PilA2.Total	600000	31320	568680	0.0522
	Coculture PilX1.1	9668	6737	2931	0.696835
	Coculture PilX1.2	8054	5582	2472	0.693072
	Coculture PilX1.3	7323	5340	1983	0.729209
	Coculture PilX1.Total	25045	17659	7386	0.705091
	Coculture PilX2.1	50000	11620	38380	0.2324
	Coculture PilX2.2	50000	10750	39250	0.215
	Coculture PilX2.3	50000	10785	39215	0.2157
	Coculture PilX2.Total	150000	33155	116845	0.221033
	E.coli Untreated.1	229538	92	229446	0.000400805
	E.coli Untreated.2	251674	126	251548	0.000500648
	E.coli Untreated.3	250865	125	250740	0.000498276
	E.coli Untreated.Total	732077	343	731734	0.00046853
	E.coli PilA2.1	233135	280	232855	0.00120102
	E.coli PilA2.2	229433	252	229181	0.00109836
	E.coli PilA2.3	212821	234	212587	0.00109952
	E.coli PilA2.Total	675389	766	674623	0.00113416
	E.coli PilX1.1	240916	289	240627	0.00119959
	E.coli PilX1.2	233736	421	233315	0.00180118
	E.coli PilX1.3	206219	289	205930	0.00140142
	E.coli PilX1.Total	680871	999	679872	0.00146724
	E.coli PilX2.1	249395	125	249270	0.000501213
	E.coli PilX2.2	219309	197	219112	0.000898276
	E.coli PilX2.3	231941	348	231593	0.00150038
	E.coli PilX2.Total	700645	670	699975	0.000956262
