## Supplemental table 3: Glycan microarray results for "Host Cell Wall Polysaccharides Modulate Nanosynbacteria Recognition and Attachment"

### Sheet: Result
Chart#	BPS#	BACTERIA / STRAIN	NAME / STRUCTURE /Cat.No.	PilX1 Average	PilX1 Stdev	PilX1 %CV	PilX2 Average	PilX2 Stdev	PilX2 %CV
1	1	Providencia stuartii O49	PO49 Core-linked	2.75	0.433013	15.7459	0.75	0.433013	57.735
2	2	Providencia stuartii O52	PO52 Core-linked	8	8.09321	101.165	0	1	#DIV/0!
3	3	Pseudomonas aeruginosa O4 (Habs serotype 4)	PO4 Core-linked	0.75	0.829156	110.554	0.5	0.5	100
4	4	Pseudomonas aeruginosa O1 (Fisher immunotype 4)	PO1 Core-linked	2.75	3.03109	110.221	0.25	0.433013	173.205
5	5	Pseudomonas aeruginosa O2 (Fisher immunotype 3)	PO2 Core-linked	1.5	1.65831	110.554	1	0.707107	70.7107
6	6	Pseudomonas aeruginosa O13 (Sandvik serotype II)	PO13 Core-linked	2.25	0.829156	36.8514	1	0	0
7	7	Pseudomonas aeruginosa O9 (9a, 9b, 9d)	PO9 Core-linked	4.75	0.829156	17.4559	1	1.22474	122.474
8	8	Pseudomonas aeruginosa O6a (Habs serotype6, fraction IIa)	PO6a Core-linked-O-unit	6.25	1.47902	23.6643	1	1	100
9	9	Pseudomonas aeruginosa O6a (Habs serotype6, fraction IIb)	PO6a unsubstituted core	2.75	1.92029	69.8286	0.25	0.829156	331.662
10	12	Salmonella typhimurium SL 11881 (Re mut)	LPS-L9516	7	2.91548	41.6497	0.75	0.829156	110.554
11	13	Salmonella typhimurium TV 119 (Ra mut)	LPS-L6016	0	1.22474	#DIV/0!	0	0	#DIV/0!
12	14	Salmonella typhimurium SL 684 (Rc mut)	LPS-L5891	2.5	0.866025	34.641	0.5	0.5	100
13	15	Pseudomonas aeruginosa O10	L8643	3.5	0.5	14.2857	0.75	0.829156	110.554
14	16	Salmonella typhimurium dodeca saccharide	4809	2.75	1.29904	47.2377	0.5	0.866025	173.205
15	17	Salmonella enteritidis dodeca saccharide	1262	2.25	0.433013	19.245	0.75	0.433013	57.735
16	18	Salmonella typhimurium LPS	L2262	13.75	1.29904	9.44755	1.75	0.829156	47.3804
17	20	Serratia marcescens LPS	L6136	17.75	1.78536	10.0583	4.25	0.829156	19.5096
18	22	Escherichia coli K235 LPS	L2143	14	1.41421	10.1015	1.25	0.433013	34.641
19	23	Escherichia coli O128-B12 LPS	L2755	19.25	2.77263	14.4033	5	1	20
20	25	Salmonella enterica abortus equi LPS	L5886	5	0.707107	14.1421	0.25	1.08972	435.89
21	26	Salmonella typhosa LPS	L2387	7.75	0.829156	10.6988	0.75	0.829156	110.554
22	27	Salmonella enteritidis LPS	L2012	-1	0	0	-0.75	0.829156	-110.554
23	28	Shigella bodyii type2		-2	0.707107	-35.3553	-0.5	0.5	-100
24	29	Shigella bodyii type4		0.25	2.04634	818.535	1	0.707107	70.7107
25	30	Shigella bodyii type10		4	0.707107	17.6777	0.5	0.5	100
26	31	Shigella dysennteriae type 3		3.25	2.04634	62.9643	0.5	0.5	100
27	32	Shigella dysennteriae type 8 (batch 12)		6.25	0.829156	13.2665	0.75	0.433013	57.735
28	33	Shigella dysennteriae type 11		1.75	1.08972	62.27	1	0	0
29	34	Shigella dysennteriae type 13		5	0.707107	14.1421	1.25	0.433013	34.641
30	35	Escherichia coli O29		3.5	0.5	14.2857	1.25	0.829156	66.3325
31	36	Escherichia coli O40		5.75	0.829156	14.4201	1.5	0.5	33.3333
32	37	Escherichia coli O106		4.5	0.866025	19.245	0.5	0.866025	173.205
33	38	Escherichia coli O130		8.5	0.5	5.88235	2	0	0
34	39	Escherichia coli O148		7	0.707107	10.1015	1.5	0.866025	57.735
35	40	Escherichia coli O150		5.75	0.829156	14.4201	1.75	0.433013	24.7436
36	41	Escherichia coli O180		1.5	1.11803	74.5356	0.75	0.433013	57.735
37	42	Proteus mirabilis O3a, 3c (G1)		3.75	1.47902	39.4405	1.25	0.829156	66.3325
38	43	Proteus mirabilis O8 (TG326)		5.5	1.11803	20.3279	0.5	0.5	100
39	44	Proteus mirabilis O10 (HJ4320)		4.25	0.829156	19.5096	1.75	0.829156	47.3804
40	45	Proteus mirabilis O29a, 29b (2002)		18.25	1.08972	5.97109	1.5	0.866025	57.735
41	46	Proteus mirabilis O50 (TG332)		5.75	0.829156	14.4201	1.5	0.866025	57.735
42	47	Proteus mirabilis O54a, 54b (10704)		2.75	1.29904	47.2377	0.25	0.433013	173.205
43	48	Proteus mirabilis O57 (TG319)		5.5	0.5	9.09091	1	0.707107	70.7107
44	49	Proteus penneri O8 (106)		5.25	0.433013	8.24786	1.75	0.433013	24.7436
45	50	Proteus penneri O64a, 64b, 64d (39)		2.25	0.433013	19.245	1	0.707107	70.7107
46	51	Proteus penneri O66 (2)		5.25	0.433013	8.24786	2.25	0.433013	19.245
47	52	Proteus penneri O69 (25)		3.25	0.433013	13.3235	0.25	0.433013	173.205
48	53	Proteus penneri O71 (42)		12	1.22474	10.2062	1.75	0.433013	24.7436
49	54	Proteus penneri O72a, 72b (4)		8.5	1.11803	13.1533	1	0	0
50	55	Pseudomonas aeruginosa O2 (2a),2d,2f	IATS 10 , OPS	-0.5	0.5	-100	0.75	0.433013	57.735
51	56	Pseudomonas aeruginosa O2 2a,2b	IATS 16 OPS	3.25	1.29904	39.9704	1	0	0
52	57	Pseudomonas aeruginosa O2 2a,2b,2e	IATS NO, OPS	1.75	0.829156	47.3804	0.5	0.5	100
53	58	Pseudomonas aeruginosa O2 2a,2d	IATS 5 OPS	2.25	0.829156	36.8514	1.5	0.5	33.3333
54	59	Pseudomonas aeruginosa O2 Immuno 7	IATS 18, OPS	2.75	1.29904	47.2377	0.5	0.5	100
55	60	Pseudomonas aeruginosa O3 3a,3b	IATS NO, OPS	1.5	1.11803	74.5356	-0.25	0.829156	-331.662
56	61	Pseudomonas aeruginosa O3 3a,3b,3c	IATS 3, OPS	1	2.12132	212.132	0	0	#DIV/0!
57	62	Pseudomonas aeruginosa O3 3a,3d	IATS NO, OPS	5.5	2.69258	48.956	0.25	0.433013	173.205
58	63	Pseudomonas aeruginosa O4 4a,4c	IATS NO, OPS	6.5	2.5	38.4615	1	0	0
59	64	Pseudomonas aeruginosa O6 6a	IATS 6, OPS	3.75	1.08972	29.0593	-0.25	0.433013	-173.205
60	65	Pseudomonas aeruginosa O6 6a,6c	IATS NO, OPS	0.25	1.29904	519.615	-0.5	0.5	-100
61	66	Pseudomonas aeruginosa O6 Immuno 1	IATS NO, OPS	4.75	0.433013	9.11606	0.5	0.5	100
62	67	Pseudomonas aeruginosa O7 7a,7b,7c	IATS 7,LPS	10.5	2.29129	21.8218	2.25	0.433013	19.245
63	68	Pseudomonas aeruginosa O7 7a,7b,7d	IATS 8,LPS	19.25	1.08972	5.66091	2.5	0.866025	34.641
64	69	Pseudomonas aeruginosa O7 7a,7d	IATS NO, LPS	8	0.707107	8.83883	1	0	0
65	71	Pseudomonas aeruginosa O10 10a,10b	IATS 10, OPS	1.75	1.92029	109.731	0.5	0.5	100
66	72	Pseudomonas aeruginosa O10 10a,10c	IATS 19, OPS	4	0.707107	17.6777	0.75	1.08972	145.297
67	73	Pseudomonas aeruginosa O11 11a,11b	IATS 11, OPS	6.25	2.27761	36.4417	1.5	1.11803	74.5356
68	74	Pseudomonas aeruginosa O12 12	IATS 12, OPS Habs 12	4.5	1.65831	36.8514	1.25	0.433013	34.641
69	75	Pseudomonas aeruginosa O13 13a,13c	IATS 14, OPS	0.25	1.47902	591.608	0	1	#DIV/0!
70	76	Pseudomonas aeruginosa O14 14	IATS 17,OPS Meitert X	2.5	1.11803	44.7214	0.5	0.5	100
71	77	Pseudomonas aeruginosa O15 15	IATS 15, OPS	13.25	0.829156	6.25778	1.5	0.5	33.3333
72	78	Proteus vulgaris O1 (18984)*	LPS	8.5	0.5	5.88235	1.25	1.08972	87.178
73	79	Proteus vulgaris O4 (PrK 9/57)	OPS	5.5	0.866025	15.7459	1.25	1.08972	87.178
74	80	Proteus vulgaris O12 (PrK 25/57)	OPS	2	2.34521	117.26	0.75	0.433013	57.735
75	81	Proteus vulgaris O13 (8344)	OPS	12	1.58114	13.1762	1.25	0.829156	66.3325
76	82	Proteus vulgaris O15 (PrK 30/57)	OPS	9.75	0.829156	8.50417	1.25	0.433013	34.641
77	83	Proteus vulgaris O17 (PrK 33/57)	OPS	6.25	1.47902	23.6643	1.5	0.5	33.3333
78	84	Proteus vulgaris O19a (PrK 37/57)	OPS	6	1.87083	31.1805	0.25	0.829156	331.662
79	85	Proteus vulgaris O21 (PrK 39/57)*	LPS	10	1.22474	12.2474	0.75	0.829156	110.554
80	86	Proteus vulgaris O22 (PrK 40/57)	OPS	4.5	1.11803	24.8452	1	0.707107	70.7107
81	88	Proteus vulgaris O25 (PrK 48/57)	OPS	4.25	0.433013	10.1885	1	0.707107	70.7107
82	89	Proteus vulgaris O34 (4669)*	LPS	6.5	4.60977	70.9196	0.75	1.29904	173.205
83	90	Proteus vulgaris O37a,b (PrK 63/57)	OPS	13.5	0.866025	6.415	1.25	0.433013	34.641
84	91	Proteus vulgaris O37a,c (PrK 72/57)	OPS	13.5	4.272	31.6445	0.75	0.433013	57.735
85	92	Proteus vulgaris O44 (PrK 67/57)	OPS	3	0	0	0.5	0.5	100
86	93	Proteus vulgaris O45 (4680)	OPS	10.75	1.47902	13.7583	1.25	0.433013	34.641
87	94	Proteus vulgaris O53 (TG 276-10)	OPS	6.5	1.5	23.0769	0.25	0.433013	173.205
88	95	Proteus vulgaris O54a,54c (TG 103)	OPS	6.75	1.29904	19.245	1	0	0
89	96	Proteus vulgaris O55 (TG 155)	OPS	3	1.22474	40.8248	0.5	0.5	100
90	97	Proteus vulgaris O65 (TG 251)	OPS	6.5	3.3541	51.6016	2	0.707107	35.3553
91	98	Proteus mirabilis O6 (PrK 14/57)	OPS	10.75	3.26917	30.4109	1.25	0.433013	34.641
92	99	Proteus mirabilis O11 (PrK 24/57)	OPS	9.5	5.54527	58.3712	1.25	1.08972	87.178
93	100	Proteus mirabilis O13 (PrK 26/57)	OPS	8.25	0.829156	10.0504	0.5	0.5	100
94	101	Proteus mirabilis O14a,14b (PrK 29/57)	OPS	13.5	2.29129	16.9725	1.75	1.08972	62.27
95	102	Proteus mirabilis O16 (4652)	OPS	4.5	1.11803	24.8452	0.5	0.5	100
96	103	Proteus mirabilis O17 (PrK 32/57)	OPS	6.25	3.4187	54.6992	0.25	0.433013	173.205
97	104	Proteus mirabilis O23a,b,d (PrK 42/57)	OPS	6	0.707107	11.7851	1.5	0.5	33.3333
98	106	Proteus mirabilis O26 (PrK 49/57)	OPS	10	1.58114	15.8114	1	0.707107	70.7107
99	107	Proteus mirabilis O27 (PrK 50/57)	OPS	37.75	7.69334	20.3797	1.75	0.433013	24.7436
100	108	Proteus mirabilis O28 (PrK 51/57)	OPS	0	0.707107	#DIV/0!	0	0	#DIV/0!
101	109	Proteus mirabilis O29a (PrK 52/57)	OPS	8.75	2.86138	32.7015	1.25	0.433013	34.641
102	110	Proteus mirabilis O40 (10703)	OPS	5.75	0.829156	14.4201	0.75	0.433013	57.735
103	111	Proteus mirabilis O41 (PrK 67/57)	OPS	23.75	7.29298	30.7073	0.25	0.433013	173.205
104	112	Proteus mirabilis O51 (19011)*	LPS	4.5	1.5	33.3333	1	0	0
105	113	Proteus mirabilis O74 (10705, OF)	OPS	5	0	0	1	0	0
106	114	Proteus mirabilis O75 (10702, OC)	OPS	2.5	1.11803	44.7214	0.25	0.433013	173.205
107	115	Proteus mirabilis O77 (3 B-m)	OPS	1.75	0.829156	47.3804	1.75	0.433013	24.7436
108	116	Proteus penneri O31a (26)	OPS	2	0.707107	35.3553	1	0	0
109	117	Proteus penneri O52 (15)	OPS	4.75	2.86138	60.2396	1.25	0.433013	34.641
110	118	Proteus penneri O58 (12)	OPS	3.25	1.47902	45.5083	1.25	0.433013	34.641
111	119	Proteus penneri O59 (9)	OPS	2	2.34521	117.26	1	1	100
112	120	Proteus penneri O61 (21)	OPS	5.25	0.433013	8.24786	1.75	0.433013	24.7436
113	121	Proteus penneri O62 (41)	OPS	1.75	0.829156	47.3804	1	0	0
114	122	Proteus penneri O63 (22)	OPS	6.25	0.433013	6.9282	1.25	0.829156	66.3325
115	123	Proteus penneri O64a,b,c (27)	OPS	4	2.54951	63.7377	1	0.707107	70.7107
116	124	Proteus penneri O65 (34)	OPS	5.5	0.5	9.09091	0.5	0.5	100
117	125	Proteus penneri O67 (8)	OPS	10	1.87083	18.7083	1.25	0.433013	34.641
118	126	Proteus penneri O68 (63)	OPS	6.5	2.29129	35.2506	1.25	0.433013	34.641
119	127	Proteus penneri O70 (60)	OPS	8.5	0.866025	10.1885	0.25	0.829156	331.662
120	128	Proteus penneri O73a,b (103)	OPS	3.5	1.11803	31.9438	0.75	0.829156	110.554
121	129	Proteus myxofaciens O60	OPS	12.5	0.5	4	1.5	0.5	33.3333
122	130	Proteus O56 (genomospecies 4)	OPS	4.75	0.829156	17.4559	1.75	0.433013	24.7436
123	131	Providencia stuartii O4	OPS	11.5	1.11803	9.72203	1.75	0.433013	24.7436
124	132	Providencia stuartii O18	OPS	3.5	1.65831	47.3804	1.25	0.433013	34.641
125	133	Providencia stuartii O20*	LPS	6.25	1.47902	23.6643	1.25	0.433013	34.641
126	134	Providencia stuartii O43	OPS	6.5	0.866025	13.3235	2	0.707107	35.3553
127	135	Providencia stuartii O44	OPS	4.25	1.08972	25.6406	0.5	0.5	100
128	136	Providencia stuartii O47	OPS	4.75	0.433013	9.11606	0	0	#DIV/0!
129	137	Providencia stuartii O47, Core 9	OPS	7.75	1.47902	19.0841	0.25	0.433013	173.205
130	138	Providencia stuartii O49, Core 1	OPS	10.25	3.4187	33.3532	0.5	0.5	100
131	139	Providencia stuartii O57	OPS	6	2.82843	47.1405	0.5	0.5	100
132	140	Providencia alcalifaciens O5	OPS	9	1.87083	20.787	1.5	0.5	33.3333
133	141	Providencia alcalifaciens O6*	LPS	3	1.22474	40.8248	0.25	0.433013	173.205
134	142	Providencia alcalifaciens O19	OPS	6.25	1.08972	17.4356	0.25	0.433013	173.205
135	143	Providencia alcalifaciens O19	LPS	8	2.34521	29.3151	0.5	0.5	100
136	144	Providencia alcalifaciens O19	LPS/NaOH	10.25	1.29904	12.6735	0.5	0.5	100
137	145	Providencia alcalifaciens O21	OPS	4	1.87083	46.7707	0.25	0.433013	173.205
138	146	Providencia alcalifaciens O23	OPS	6	1.41421	23.5702	1	0	0
139	147	Providencia alcalifaciens O27	OPS	4.5	1.11803	24.8452	1	0	0
140	148	Providencia alcalifaciens O29	OPS	2	0.707107	35.3553	0.75	0.433013	57.735
141	149	Providencia alcalifaciens O30	OPS	6.25	0.433013	6.9282	1	1	100
142	150	Providencia alcalifaciens O32	OPS	0.75	1.78536	238.048	-0.25	0.433013	-173.205
143	151	Providencia alcalifaciens O36*	LPS-NH4OH	3.25	1.08972	33.53	-1.25	0.433013	-34.641
144	152	Providencia alcalifaciens O39	OPS	4.25	1.08972	25.6406	0	0	#DIV/0!
145	153	Providencia rustigianii O14	OPS	18.5	4.60977	24.9177	1.75	0.433013	24.7436
146	154	Providencia rustigianii O16	OPS	1.75	0.829156	47.3804	0.5	0.866025	173.205
147	155	Providencia rustigianii O34	OPS	-0.5	1.65831	-331.662	1	0.707107	70.7107
148	156	Yersinia pestis, KM260(11)-∆0187	LPS	3.75	0.829156	22.1108	0.25	0.433013	173.205
149	157	Yersinia pestis, KM260(11)-∆0187	Core oligo saccharide	-1	1.87083	-187.083	1	0	0
150	158	Yersinia pestis, KM260(11)-∆rfe	LPS	3	0.707107	23.5702	1	0	0
151	159	Yersinia pestis, KM260(11)-∆rfe	Core oligo saccharide	10.75	7.82224	72.7651	1.25	0.829156	66.3325
152	160	Yersinia pestis, 1146-25	LPS	2.25	0.433013	19.245	-0.25	0.433013	-173.205
153	161	Yersinia pestis 1146-25	Core oligo saccharide	8	1.22474	15.3093	1.75	0.433013	24.7436
154	162	Yersinia pestis, 1146-37	LPS	10	1.87083	18.7083	1	0	0
155	163	Yersinia pestis, 1146-37	Core oligo saccharide	6.75	0.829156	12.2838	1.75	1.08972	62.27
156	164	Yersinia pestis, 0KM218-37	LPS	10.25	0.829156	8.08933	0.5	0.866025	173.205
157	165	Yersinia pestis, KM218-37	Core oligo saccharide	8.5	0.5	5.88235	1.75	0.433013	24.7436
158	166	Yersinia pestis, KM218-25	LPS	2.25	1.47902	65.7342	-0.5	0.866025	-173.205
159	167	Yersinia pestis, KM218-25	Core oligo saccharide	8.5	0.866025	10.1885	2	0.707107	35.3553
160	168	Yersinia pestis, KM260(11)-∆pmrF	LPS	9.25	0.433013	4.68122	0.5	0.5	100
161	169	Yersinia pestis, KM260(11)-∆pmrF	Core oligo saccharide	9	1	11.1111	1.5	0.5	33.3333
162	170	Yersinia pestis, KM260(11)-∆0186	LPS	0.5	0.5	100	-1	0	0
163	171	Yersinia pestis, KM260(11)-∆0186	Core oligo saccharide	5	1.22474	24.4949	1.25	0.433013	34.641
164	172	Yersinia pestis, KM260(11)-∆waaQ	LPS	7.25	0.433013	5.97259	2	0	0
165	173	Yersinia pestis, KM260(11)-∆waaQ	Core oligo saccharide	10.25	1.47902	14.4295	0.75	0.433013	57.735
166	174	Yersinia pestis, KM260(11)-∆waaL	LPS	0.75	0.829156	110.554	-1	0	0
167	175	Yersinia pestis, KM260(11)-25	LPS	8.25	4.14578	50.2519	0.25	0.433013	173.205
168	176	Yersinia pestis, KM260(11)-25	Core oligo saccharide	4.5	1.11803	24.8452	0.75	0.433013	57.735
169	177	Yersinia pestis, KM260(11)-37	Core oligo saccharide	7.75	0.829156	10.6988	2	0	0
170	178	Yersinia pestis, KIMD1-37	Core oligo saccharide	10	0.707107	7.07107	1.25	0.433013	34.641
171	179	Yersinia pestis, KIMD1-25	Core oligo saccharide	15.75	2.38485	15.1419	2.25	0.433013	19.245
172	180	Yersinia pestis, 11M-25	LPS	7.5	1.5	20	1	0	0
173	181	Yersinia pestis, 11M-37	LPS	3.5	1.11803	31.9438	0.75	0.433013	57.735
174	182	Proteus mirabilis O23a, 23b, 23c (CCUG 10701)	OPS	6.75	1.29904	19.245	1	0	0
175	183	Proteus vulgaris O24 (PrK 47/57)	LPSOH	4	1	25	0.25	0.829156	331.662
176	184	Yersinia pestis KM260(11)-6C	LPS	2.75	0.433013	15.7459	0.75	0.433013	57.735
177	185	Yersinia pestis 260(11)-37C-186	LPS	7	0.707107	10.1015	0.25	0.433013	173.205
178	186	Yersinia pestis 260(11)-37C-187	LPS	10	1.58114	15.8114	1	1	100
179	187	Yersinia pestis 260(11)-37C-416	LPS	14	0.707107	5.05076	2	0	0
180	188	Yersinia pestis 260(11)-37C-417	LPS	10	1.22474	12.2474	1.25	0.433013	34.641
181	189	Yersinia pestis P-1680-25C	OS	8	0.707107	8.83883	1	0.707107	70.7107
182	190	Yersinia pestis P-1680-37C	LPS	9.25	0.829156	8.96385	0.75	0.829156	110.554
183	191	Yersinia pestis I-2377-25C	OS	8.25	1.29904	15.7459	1	0	0
184	192	Yersinia pestis I-2377-37C	LPS	8.75	0.433013	4.94872	0.75	0.433013	57.735
185	193	Francisella novicida OPS	OPS	1.75	0.829156	47.3804	0.75	0.433013	57.735
186	194	Francisella tularensis OPS	OPS	1.75	0.433013	24.7436	0.5	0.5	100
187	195	Klebsiella O1 OPS	OPS	1	0.707107	70.7107	1.25	0.433013	34.641
188	196	Klebsiella O2a OPS	OPS	7.25	0.433013	5.97259	1.5	0.5	33.3333
189	197	Klebsiella O2ac OPS	OPS	4.25	0.433013	10.1885	0.75	0.433013	57.735
190	198	Klebsiella O3 OPS	OPS	2.75	0.829156	30.1511	0.75	0.433013	57.735
191	199	Klebsiella O4 OPS	OPS	3.75	0.433013	11.547	0.25	0.433013	173.205
192	200	Klebsiella O5 OPS	OPS	9	3	33.3333	2.25	0.829156	36.8514
193	201	Klebsiella O8 OPS	OPS	2.25	0.433013	19.245	0.25	0.433013	173.205
194	202	Klebsiella O12 OPS	OPS	5	0.707107	14.1421	0.75	0.829156	110.554
195	203	Shigella boydii type 1	LPSOH	2.25	0.433013	19.245	0.75	0.433013	57.735
196	204	Shigella boydii type 3	OPS	4.75	1.47902	31.1373	1.5	0.5	33.3333
197	205	Shigella boydii type 5	OPS	3.5	1.5	42.8571	1	0.707107	70.7107
198	206	Shigella boydii type 9	OPS	3.75	1.47902	39.4405	0.5	0.5	100
199	207	Shigella boydii type 11	OPS	0.75	0.829156	110.554	2.5	1.80278	72.111
200	208	Shigella boydii type 12	OPS	3	1.73205	57.735	2	0	0
201	209	Shigella boydii type 15	OPS	5.75	1.47902	25.7221	1.75	0.433013	24.7436
202	210	Shigella boydii type 16	OPS	3	1.22474	40.8248	0.5	0.5	100
203	211	Shigella boydii type 17	OPS	7.5	2.29129	30.5505	1.5	1.11803	74.5356
204	212	Shigella boydii type 18	OPS	9	0.707107	7.85674	1	1.22474	122.474
205	213	Escherichia coli O49	OPS	3.25	1.47902	45.5083	1	0.707107	70.7107
206	214	Escherichia coli O52	OPS	9.25	0.829156	8.96385	1.25	0.433013	34.641
207	215	Escherichia coli O58	OPS	1	0	0	0.5	0.5	100
208	216	Escherichia coli O61	LPSOH	8.25	1.63936	19.871	0.75	0.433013	57.735
209	217	Escherichia coli O73	OPS	5	1.58114	31.6228	0.75	0.433013	57.735
210	218	Escherichia coli O112ab	OPS	4.25	0.829156	19.5096	-0.5	0.5	-100
211	219	Escherichia coli O118	OPS	3.25	0.829156	25.5125	0.5	0.5	100
212	220	Escherichia coli O125	OPS	7.25	0.433013	5.97259	1.5	0.5	33.3333
213	221	Escherichia coli O151	OPS	14.25	4.14578	29.0932	1	0	0
214	222	Escherichia coli O168	OPS	1.75	0.433013	24.7436	0.25	0.433013	173.205
215	223	Shigella dysenteriae type 2	LPSOH	5	1.41421	28.2843	0	0.707107	#DIV/0!
216	224	Shigella dysenteriae type 4	OPS	5.5	0.866025	15.7459	1.25	0.433013	34.641
217	225	Shigella dysenteriae type 5	OPS	1.25	1.29904	103.923	1	0	0
218	226	Shigella dysenteriae type 6 SR-strain	SR-strain	6.5	1.5	23.0769	1	1.22474	122.474
219	227	Shigella dysenteriae type 7	OPS	2.25	0.829156	36.8514	1.5	0.866025	57.735
220	228	Shigella dysenteriae type 8 (Russian)	OPS	7	1.22474	17.4964	2.25	0.829156	36.8514
221	229	Shigella dysenteriae type 9	OPS	1.75	1.92029	109.731	0.75	0.829156	110.554
222	231	Escherichia coli O111:B4 LPS- solution at 1 mg/mL	L5293-2ML (LPS) (Sigma)	0.25	1.47902	591.608	0.75	0.829156	110.554
223	232	Escherichia coli O26:B6 LPS- solution at 1 mg/mL	L5543-2ML (LPS) (Sigma)	8.75	0.829156	9.47607	2.25	0.433013	19.245
224	233	Escherichia coli O55:B5 LPS- solution at 1 mg/mL	L5418-2ML (LPS) (Sigma)	2.25	1.29904	57.735	1.75	0.433013	24.7436
225	234	Escherichia coli O127:B8 LPS- solution at 1 mg/mL	L5668-2ML (LPS) (Sigma)	5.75	0.829156	14.4201	2.25	0.829156	36.8514
226	235	Streptococcus pneumoniae type 1 (Danish type 1)	161-X // Capsular PS	13.5	2.06155	15.2708	1.5	0.5	33.3333
227	236	Streptococcus pneumoniae type 2 (Danish type 2)	165-X// Capsular PS	0.25	0.829156	331.662	-1	0	0
228	237	Streptococcus pneumoniae type 3 (Danish type 3)	169-X// Capsular PS	12.5	6.0208	48.1664	-0.25	0.829156	-331.662
229	238	Streptococcus pneumoniae type 4 (Danish type 4)	173-X// Capsular PS	-1	1.58114	-158.114	-0.5	0.5	-100
230	239	Streptococcus pneumoniae type 5 (Danish type 5)	177-X// Capsular PS	4.25	1.47902	34.8005	0	0.707107	#DIV/0!
231	240	Streptococcus pneumoniae type 8 (Danish type 8)	185-X// Capsular PS	1.5	1.65831	110.554	-0.25	0.433013	-173.205
232	241	Streptococcus pneumoniae type 9 (Danish type 9N)	189-X// Capsular PS	3.5	0.5	14.2857	1	0.707107	70.7107
233	242	Streptococcus pneumoniae type 12 (Danish type 12F)	193-X// Capsular PS	-1.75	0.829156	-47.3804	-1	0.707107	-70.7107
234	243	Streptococcus pneumoniae type 14 (Danish type 14)	197-X// Capsular PS	0.25	0.433013	173.205	0.5	0.866025	173.205
235	244	Streptococcus pneumoniae type 17 (Danish type 17F)	201-X// Capsular PS	-0.25	0.829156	-331.662	-0.75	0.433013	-57.735
236	245	Streptococcus pneumoniae type 19 (Danish type 19F)	205-X// Capsular PS	5.5	1.11803	20.3279	0.5	1.11803	223.607
237	246	Streptococcus pneumoniae type 20 (Danish type 20)	209-X// Capsular PS	0.5	0.866025	173.205	0	0	#DIV/0!
238	247	Streptococcus pneumoniae type 22 (Danish type 22F)	213-X// Capsular PS	1	0.707107	70.7107	1	1	100
239	248	Streptococcus pneumoniae type 23 (Danish type 23F)	217-X// Capsular PS	-1	0.707107	-70.7107	-0.25	0.433013	-173.205
240	249	Streptococcus pneumoniae type 26 (Danish type 6B)	225-X// Capsular PS	5	1.22474	24.4949	0.75	1.08972	145.297
241	250	Streptococcus pneumoniae type 34 (Danish type 10A)	229-X// Capsular PS	6.5	1.5	23.0769	1.5	1.11803	74.5356
242	251	Streptococcus pneumoniae type 43 (Danish type 11A)	233-X// Capsular PS	-0.25	1.29904	-519.615	0.75	0.433013	57.735
243	252	Streptococcus pneumoniae type 51 (Danish type 7F)	237-X// Capsular PS	1.75	2.58602	147.773	-0.75	1.29904	-173.205
244	253	Streptococcus pneumoniae type 54 (Danish type 15B)	241-X// Capsular PS	-0.25	3.56195	-1424.78	-0.25	0.433013	-173.205
245	254	Streptococcus pneumoniae type 56 (Danish type 18C)	245-X// Capsular PS	-0.25	1.47902	-591.608	-0.25	0.433013	-173.205
246	255	Streptococcus pneumoniae type 57 (Danish type 19A)	249-X// Capsular PS	14.75	3.34477	22.6764	0.75	1.29904	173.205
247	257	Streptococcus pneumoniae type 70 (Danish type 33F)	257-X// Capsular PS	-1.25	2.27761	4.7619	0.25	0.433013	33.3333
248	258	Yersinia pestis KM218-6C	OS	10.5	0.5	11.1111	1.5	0.5	33.3333
249	259	Yersinia pestis KM260(11)-yjhW-6C	OS	9	1	11.7688	1.5	0.5	33.3333
250	260	Yersinia pestis KM260(11)-wabD/waaL	OS	9.5	1.11803	17.6777	1.5	0.5	100
251	261	Yersinia pestis KM260(11)-wabC/waaL	OS	4	0.707107	17.5682	0.5	0.5	0
252	262	Yersinia pseudotuberculosis 85pCad-37C	OS	9	1.58114	14.9071	1	0	34.641
253	263	Yersinia pseudotuberculosis 85pCad-20C	OS	7.5	1.11803	5.89256	1.25	0.433013	0
254	264	Yersinia pseudotuberculosis O:2a	PS	12	0.707107	20	1	0	655.744
255	265	Yersinia pseudotuberculosis O:2a-dhmA	PS	17.5	3.5	11.547	0.25	1.63936	66.3325
256	266	Yersinia pseudotuberculosis O:2c	PS	7.5	0.866025	58.3712	1.25	0.829156	57.735
257	267	Yersinia pseudotuberculosis O:3	PS	4.75	2.77263	0	0.75	0.433013	74.5356
258	268	Yersinia pseudotuberculosis O:4b	PS	5	0	21.6407	1.5	1.11803	34.641
259	269	Proteus vulgaris O2 (OX2)	PS	8.25	1.78536	38.2432	1.25	0.433013	100
260	270	Proteus mirabilis O3ab (S1959)	PS	7.25	2.77263	9.72203	0.5	0.5	100
261	271	Proteus mirabilis O5 (PrK 12/57)	PS	11.5	1.11803	15.7459	0.5	0.5	0
262	272	Proteus mirabilis O9 (PrK 18/57)	PS	2.75	0.433013	19.9242	1	0	33.3333
263	273	Proteus mirabilis O11 (9B-m)	PS	11.5	2.29129	42.0084	1.5	0.5	100
264	274	Proteus penneri O17 (16)	PS	4.25	1.78536	0	0.5	0.5	197.203
265	275	Proteus mirabilis O18 (PrK 34/57)	LPSOH	3	0	5.89256	0.75	1.47902	100
266	276	Proteus mirabilis O20 (PrK 38/57)	LPSOH	12	0.707107	23.5702	0.5	0.5	57.735
267	277	Proteus penneri O31ab (28)	PS	6	1.41421	40.8248	0.75	0.433013	57.735
268	278	Proteus mirabilis O33 (D52)	PS	3	1.22474	14.8461	0.75	0.433013	70.7107
269	279	Proteus mirabilis O43 (PrK 69/57)	PS	8.75	1.29904	11.547	1	0.707107	173.205
270	280	Proteus vulgaris O47 (PrK 73/57)	Not stated	3.75	0.433013	62.6486	0.25	0.433013	57.735
271	281	Proteus mirabilis O49 (PrK 75/57)	PS	11.75	7.36122	23.5702	2.25	1.29904	0
272	282	Proteus mirabilis O54ab (OE)	PS	3	0.707107	32.075	1	0	0
273	283	Proteus penneri O73aс (75)	PS	6.75	2.16506	34.641	1	0	24.7436
274	284	Proteus vulgaris O76 (HSC438)	PS	7.5	2.59808	18.7345	1.75	0.433013	39.6264
275	285	Shigella flexneri type 1a	PS	20.5	3.84057	8.94427	2.75	1.08972	66.3325
276	286	Shigella flexneri type 1b	PS	12.5	1.11803	13.2035	1.25	0.829156	74.5356
277	287	Shigella flexneri type 2a	PS	17.25	2.27761	17.9265	1.5	1.11803	0
278	288	Shigella flexneri type 2b	PS	11.5	2.06155	51.2601	2	0	34.641
279	289	Shigella flexneri type 3a	PS	5.75	2.94746	13.4358	1.25	0.433013	61.2372
280	290	Shigella flexneri type 3b	PS	17.75	2.38485	16.9031	2	1.22474	34.641
281	291	Shigella flexneri type 4a	PS	17.5	2.95804	17.0692	1.25	0.433013	33.3333
282	292	Shigella flexneri type 4b	PS	11.25	1.92029	8.08933	1.5	0.5	19.245
283	293	Shigella flexneri type 5b	PS	10.25	0.829156	8.83883	2.25	0.433013	100
284	294	Shigella flexneri type 6a	PS	8	0.707107	20.3279	0.5	0.5	0
285	295	Shigella flexneri type 6	PS	5.5	1.11803	6.66667	2	0	33.3333
286	296	Shigella flexneri type X	PS	7.5	0.5	25.7221	1.5	0.5	34.641
287	297	Shigella dysenteriae type 1	PS	5.75	1.47902	8.50417	1.25	0.433013	74.5356
288	298	Shigella boydii type 6	PS	9.75	0.829156	22.6362	1.5	1.11803	0
289	299	Shigella boydii type 7	PS	13.75	3.11247	20	1	0	57.735
290	300	Shigella boydii type 8	PS	2.5	0.5	14.5774	0.75	0.433013	33.3333
291	301	Shigella boydii type 13	LPSOH	20	2.91548	11.6002	1.5	0.5	66.3325
292	302	Shigella boydii type 14	LPSOH	12.75	1.47902	42.6875	1.25	0.829156	34.641
293	303	Escherichia coli O71	PS	7.5	3.20156	69.8286	1.25	0.433013	34.641
294	304	Escherichia coli O85	PS	2.75	1.92029	24.8965	1.25	0.433013	0
295	305	Escherichia coli O99	PS	11	2.73861	17.6777	2	0	331.662
296	306	Escherichia coli O145	LPSOH	12	2.12132	9.44755	0.25	0.829156	15.7459
297	307	Escherichia coli O107	PS	13.75	1.29904	13.3235	2.75	0.433013	173.205
298	308	Salmonella enterica O17	PS	3.25	0.433013	18.2574	0.25	0.433013	110.554
299	309	Salmonella enterica O28	PS	15	2.73861	10.0504	0.75	0.829156	33.3333
300	310	Salmonella enterica O47	PS	8.25	0.829156	26.2432	1.5	0.5	70.7107
301	311	Salmonella enterica O55	PS	8.25	2.16506	5.97259	1	0.707107	33.3333
302	312	Escherichia coli K92	CPS	7.25	0.433013	-331.662	1.5	0.5	0
303	313	Escherichia coli K5	CPS	-0.25	0.829156	9.09091	1	0	110.554
304	314	Escherichia coli K13	CPS	5.5	0.5	36.5769	0.75	0.829156	34.641
305	315	Neisseria meningitidis Group C	CPS	5.25	1.92029	36.8514	1.25	0.433013	34.641
306	316	Davanat		2.25	0.829156	22.1108	1.25	0.433013	74.5356
307	317	Laminarin		7.5	1.65831	26.9563	1.5	1.11803	0
308	318	Yeast Mannan		8.5	2.29129	32.0145	1	0	47.3804
309	319	Escherichia coli O86		9.5	3.04138	47.6095	1.75	0.829156	100
310	320	Galactomannan DAVANT (160102) Pro-Pharmacenti		3.75	1.78536	21.9461	0.5	0.5	57.735
311	321	Yeast Mannan Sigma M-3640		8.75	1.92029	23.0769	0.75	0.433013	70.7107
312	322	1-2 Mannan Acetobacter methanolieus MB135		6.5	1.5	0	1	0.707107	0
