## Supplemental table 4: Compiled list of all strains and their genotypes for "Host Cell Wall Polysaccharides Modulate Nanosynbacteria Recognition and Attachment"

### Sheet: Sheet1
	Strain	Species	HMT #	Genotype	Source	Genome
	BB004	Unnamed	HMT-488	Wildtype	Chipashvili et al. 2021	GCA_046097505.1
	Bl21DE3 Rosetta 2	Escherichia coli		F-ompT hsdSB(rB- mB-) gal dcm (DE3) pRARE2 (CamR)	Novagen
	E. coli DH5α	Escherichia coli	HMT-574	Wildtype	Hanahan 1983
	N. lyticus Neutral mutant	Nanosynbacter lyticus		N. lyticus NS1::HphI	Grossman et al. 2025
	N. lyticus T4P-1 defective	Nanosynbacter lyticus		N. lyticus NS1::AntisenseTM7x_00450-HphI	This manuscript
	N. lyticus T4P-2 defective	Nanosynbacter lyticus		N. lyticus TM7x_02975::HphI	Grossman et al. 2025
	N. lyticus TM7x	Nanosynbacter lyticus	HMT-952	Wildtype	He et al. 2015	GCF_000803625.1
	PilA2 expression strain	Escherichia coli		Bl21DE3 Rosetta + pET22 MCS::6xH-SUMO-FLAG-PilA2 C-term (Y34-Ochre142)	This manuscript
	PilX1 expression strain	Escherichia coli		Bl21DE3 Rosetta + pET22 MCS::6xH-SUMO-FLAG-PilX1 C-term (R32-Ochre381)	This manuscript
	PilX2 expression strain	Escherichia coli		Bl21DE3 Rosetta + pET22 MCS::6xH-SUMO-FLAG-PilX2 C-term (P159-Ochre577)	This manuscript
	S. odontolytica Neutral mutant 1	Schaalia odontolytica		XH001 XHNS::KanR	This manuscript
	S. odontolytica Neutral mutant 2	Schaalia odontolytica		XH001 XHNS::CatP	This manuscript
	S. odontolytica XH001	Schaalia odontolytica	HMT-701	Wildtype	He et al. 2015	GCA_005696695.1
	S. odontolyticaΔFucoseLocus	Schaalia odontolytica		XH001 APY09_RS05345 - APY09_RS05355::CatP	This manuscript
	S. odontolyticaΔgacI	Schaalia odontolytica		XH001 APY09_RS00090::KanR	This manuscript
	S. odontolyticaΔmarR	Schaalia odontolytica		XH001 APY09_RS07555::CatP	This manuscript
	TM7-008	Unnamed	HMT-352	Wildtype	Nie et al. 2022	GCA_022828245.2
