## Supplemental table 5: Compiled list of all primers used in this study for "Host Cell Wall Polysaccharides Modulate Nanosynbacteria Recognition and Attachment"

### Sheet: Sheet1
Primer #	ASG#	Primer Name	Sequence	Product length (bp)	Annealing temp. (°C)
1	102	TM7x_Gene4_qPCR_F	tcgaagagcagaaacgcaca	≈115 bp	64
2	103	TM7x_Gene4_qPCR_R	tcttttgccttcgcctcagt
3	NA	BB004_qPCR_F	actaacggtcgaaagggctg	≈115 bp	51.5
4	NA	BB004_qPCR_R	gctgcagcacgacctcttat
5	NA	TM7-008_qPCR_F	ttgcagacgtaggaactgcc	≈115 bp	51.5
6	NA	TM7-008_qPCR_R	aaacgcgttcgcttttcact
7	351	pET22_ForPilX1(475)_F	caaaccttaatgagatccggctgctaacaaag	5513	68
8	352	pET22_ForPilX1(475)_R	tcatcaatcggtggtggtggtggtggtg
9	353	PilX1(475)_C-term_F	ccaccaccaccgattgatgattatggacc	1070	58.1
10	354	PilX1(475)_C-term_R	ccggatctcattaaggtttgcatcgacc
11	355	pET22_ForPilX2(2980)_F	tatatattaatgagatccggctgctaac	5513	64.1
12	356	pET22_ForPilX2(2980)_R	ggccgctgctgtggtggtggtggtg
13	357	PilX2(2980)_C-term_F	ccaccaccacagcagcggcctggtg	1332	67
14	358	PilX2(2980)_C-term_R	ccggatctcattaatatatatatcgattctggactggacgaagg
15	361	SUMO_Both_F	ccaccaccacGACTCAGAAGTCAATCAAGAAG	308	61.1
16	362	SUMO_PilX1(475)_R	tcatcaatcgACCTCCAATCTGTTCGCG
17	363	pET22_PilX1(475)_Vector_F	gattggaggtCGATTGATGATTATGGACCAGAGAC	6563	65.7
18	364	pET22_PilX1(475)_Vector_R	cttctgagtcGTGGTGGTGGTGGTGGTG
19	365	SUMO_PilX2(2980)_R	ggccgctgctACCTCCAATCTGTTCGCG
20	366	pET22_PilX2(2980)_Vector_F	gattggaggtagcagcggcctggtgc	6827	70.4
21	367	pET22_PilX2(2980)_Vector_R	cttctgagtcgtggtggtggtggtggtg
22	368	pET22_PilA2(2975)_Pil_F	tgatgataaatacaacggtttgcagaac	327	59.6
23	369	pET22_PilA2(2975)_Pil_R	gatctcattattaacagccagtaccaac
24	370	pET22_PilA2(2975)_Vector_F	tggctgttaataatgagatccggctgctaac	5841	61.1
25	371	pET22_PilA2(2975)_Vector_R	aaccgttgtatttatcatcatcatctttataatccatatgg
26	430	pPilA1_F	ggagcaaacactattcccaatctatagtttgg	150	58
27	431	pPilA1_R	ggatgtatagtgaaatttccacctttctatg
28	432	RevCompPilA1_F	ggaaatttcactatacatcctgacagtac	500	56.1
29	433	RevCompPilA1_R	gctacagagaatggtaaataaagacaacaaaaaag
30	434	pUC19_AS-PilA1_F	tatttaccattctctgtagcacaagcctaattaaatc	4551	60.2
31	435	pUC19_AS-PilA1_R	ttgggaatagtgtttgctccatagatgc
32	288	450_qPCR_F	tagtcctggctattgctgga	151	65
33	289	450_qPCR_R	ccgttacggttggcagaatt
34	310	RecA(3140)_qPCR_F	tacataatgtcaaactcagcgatgc	151	65
35	311	RecA(3140)_qPCR_R	cactgaagttttatgcctcgca
36	NA	gyrA-qF	cgctatggtgaacttggctc	204	59
37	NA	gyrA-qR	tccttctccgttccgtcaaa
38	192	rmlCD(100)_U_F	CTCGTCGTCGATGAAGCC	994	64.2
39	193	rmlCD(100)_U_R	ctatgaaaggGGTTCTTCCTTACGTGCG
40	194	KanR_rmlCD(100)_F	aggaagaaccCCTTTCATAGAAGGCGGCG	1283	67.1
41	195	KanR_rmlCD(100)_R	ggtgtggtggCCTGCAGCCAAGCTAGCTTC
42	196	rmlCD(100)_D_F	tggctgcaggCCACCACACCGACGAGGC	934	69.5
43	197	rmlCD(100)_D_R	ACCCTTGAATTCGGCGAAAGC
44	007	rgpB(5560)_Up_fwd	CCCTCTACCTCTGATAGGTGAC	1010	66.6
45	008	rgpB(5560)_Up_rev	tcgcctcgagCAATGCGGGCGTACTGCG
46	009	KanR_rgpB(5560)_fwd	gcccgcattgCTCGAGGCGAACCCCAGAG	1209	69.9
47	010	KanR_rgpB(5560)_rev	tccaatgaaCCTGCAGCCAAGCTAGCTTC
48	011	rgpB(5560)_Down_fwd	tggctgcaggTTCATTGGAGCGAATTTCG	992	61.2
49	012	rgpB(5560)_Down_rev	GGAATCAGTGTCCTTCGG
50	198	rgpF(5510)_U_F	AGTCGGCCTCGTGGACG	998	69.6
51	199	rgpF(5510)_U_R	gatttaagccGGCCTTACTCCCCCGTG
52	200	CatP_rgpF(5510)_F	gagtaaggccGGCTTAAATCAAGGAAAAATC	1072	57.5
53	201	CatP_rgpF(5510)_R	ccaggctcatTTTCTACGGGGTCTGAC
54	202	rgpF(5510)_D_F	cccgtagaaaATGAGCCTGGCCTCCAC	954	68.8
55	203	rgpF(5510)_D_R	AAGTAGGCGGCGAACGC
56	280	tagO(6605)_Backbone_F	ccatcgagttGAATTCGAGCTCGGTACC	3301	60.3
57	281	tagO(6605)_Backbone_R	cgtcaaccatCATATGGTGCACTCTCAG
58	282	tagO(6605)_Up_F	gcaccatatgATGGTTGACGTCGTCGTCAC	1030	68.5
59	283	tagO(6605)_Up_R	gatttaagccTCACGAAGCGGCCCCTTC
60	284	CatP_tagO(6605)_F	cgcttcgtgaGGCTTAAATCAAGGAAAAATCC	1072	60.2
61	285	CatP_tagO(6605)_R	cgtaggtcatTTTCTACGGGGTCTGACG
62	286	tagO(6605)_Dwn_F	cccgtagaaaATGACCTACGTGCTCGCC	1022	65.8
63	287	tagO(6605)_Dwn_R	gctcgaattcAACTCGATGGGCGTGATC
64	017	GalTrans(5455)_Up_fwd	gcaccatatgTGACGGGCTCCGTTTTGTTG	1020	69.5
65	018	GalTrans(5455)_Up_rev	aagctatcggCTGCTGACCTGCCTGGTC
66	019	ErmF_GalTrans(5455)_fwd	aggtcagcagCCGATAGCTTCCGCTATTG	1133	62.6
67	020	ErmF_GalTrans(5455)_rev	tacggacaacTCATCTTGACAACCACCC
68	021	GalTrans(5455)_Down_fwd	gtcaagatgaGTTGTCCGTATCCGGATAGGTTATTTGCC	1020	71.6
69	022	GalTrans(5455)_Down_rev	gctcgaattcCTTCCCCGCCTCCTCCCG
70	023	pCWU3BackboneKanR_fwd	ggcggggaagGAATTCGAGCTCGGTACC	3301	60.3
71	024	pCWU3BackboneKanR_rev	gagcccgtcaCATATGGTGCACTCTCAG
72	186	gac(90)_U_F	TCTACGTCCACCGCGACC	1006	70.9
73	187	gac(90)_U_R	gatttaagccGGCGCGCGCCTTCACAAC
74	188	CatP_gac(90)_F	ggcgcgcgccGGCTTAAATCAAGGAAAAATCC	1072	60.2
75	189	CatP_gac(90)_R	gaatgcatgaTTTCTACGGGGTCTGACG
76	190	gac(90)_D_F	cccgtagaaaTCATGCATTCTCCTCCGGC	975	68.7
77	191	gac(90)_D_R	ACACCGGCACGTTCGACTC
78	092	pCWU3_KanR_F	TCGCATGATTGAACAAGATGGATT	800	65
79	093	pCWU3_KanR_R	CAGAAGAACTCGTCAAGAAGGC
80	110	XH001_NS1_Up_F	cgcgagatatcgtgaccgtgacagtgtg	1020	67.1
81	111	XH001_NS1_Up_R	ctatgaaaggatcagcgaggccgtgaaac
82	112	KanR_pJRD215-XhNs1_F	cctcgctgatcctttcatagaaggcggcg	1283	67.1
83	113	KanR_pJRD215-XhNs1_R	gcggcttcttcctgcagccaagctagcttc
84	114	XH001_NS1_Dwn_F	tggctgcaggaagaagccgccgatgagtac	997	68
85	115	XH001_NS1_Dwn_R	cacggtcacgatatctcgcgcactgccatc
86	166	LinearNSXH_F	TGACCGTGACAGTGTGTGG	3196 linear construct / 1980 in genome	69
87	167	LinearNSXH_R	ATCTCGCGCACTGCCATC
88	250	MarR (7550) Pla_Up_F	gcaccatatgTACGTCCGCGGATCGCTG	1033	66.9
89	251	MarR (7550) Pla_Up_R	gatttaagccGTGTCTTTATCCATTTCTGTTGTCCTTTTTG
90	252	CatP_F	ataaagacacGGCTTAAATCAAGGAAAAATCC	1072	60.2
91	253	CatP_R	ccaatcgaaaTTTCTACGGGGTCTGACG
92	254	MarR (7550)_Dwn_F	cccgtagaaaTTTCGATTGGCGCATATC	1031	60.8
93	255	MarR (7550)_Dwn_R	gctcgaattcTTGAAGGATCGGATCGGC
94	256	pCWU3Backbone_F	gatccttcaaGAATTCGAGCTCGGTACC	3301	60.3
95	257	pCWU3Backbone_R	cgcggacgtaCATATGGTGCACTCTCAG
96	334	CWPS_recyc_Up_F	gcaccatatgAACGCTGCGATGATGCAG	1023	63.4
97	335	CWPS_recyc_Up_R	gatttaagccAAGCTATGCACACCTTTCC
98	336	CatP_F	tgcatagcttGGCTTAAATCAAGGAAAAATCC	1072	60.2
99	337	CatP_R	caacctcatcTTTCTACGGGGTCTGACG
100	338	CWPS_recyc_Dwn_F	cccgtagaaaGATGAGGTTGTCGGCGCG	1012	69.1
101	339	CWPS_recyc_Dwn_R	gctcgaattcTACGTGAAGGGCACGCTG
102	340	pCWU3Backbone_F	ccttcacgtaGAATTCGAGCTCGGTACC	3301	60.3
103	341	pCWU3Backbone_R	tcgcagcgttCATATGGTGCACTCTCAG
104	040	KanR_insertion_F	TCGGAACCGAGAATATTCGTGACGAAAAG	972	70
105	041	KanR_insertion_R	GTCGATCAGGATGATCTGGACGAAGAG
106	044	RgpB_Internal_F	CGTCCTCATGGCCACCTACAA	717	70
107	045	RgpB_Internal_R	TAGAAGCCGTTGCGCAGCTT
108	050	RgpB_SeqAcross_F	AGTTCACGAACTTCCGCGAC	1206 w/o insert, 1420 w/ insert	68
109	051	RgpB_SeqAcross_R	CGCTCCGTCGTCGTCATAGAT
110	052	GalTran_SeqAcross_F	CGCTGCGATGACCGTGAATG	1391 w/o insert, 1304 w/ insert	69
111	053	GalTran_SeqAcross_R	CGACGCCCGTGACGAGAATAT
112	090	GalTran_Internal_F	GTAGCGCTCGTGTAGCTCG	583	69
113	091	GalTran_Internal_R	CTTCAAGCAGCGCTACCCC
114	180	XH_NS1_SeqAcross_F	CGTCTACGTGCTCTCAGTC	290 default, 1479 with insert	66
115	181	XH_NS1_SeqAcross_R	ACGAAGTCCTGTACAGTGCT
116	222	XH001_100_Internal_F	TTTTGCGCATTGATCTGACTGTT	1362	66
117	223	XH001_100_Internal_R	AAGCGACGTAGGAGTCGATG
118	224	TagO_6605_Internal_F	GACCTGCAAAAGAAACCCATCC	967	67
119	225	TagO_6605_Internal_R	TCTCTTCCTTGGGGAATTCTCG
120	262	MarR_Internal_F	ATTATCCCGAGAGAAGCATC	~470	62
121	263	MarR_Internal_R	AATTGAGTCGATATCGGCGT
